# EnteroBase: Hierarchical clustering of 100,000s of bacterial genomes into species/sub-species and populations

**DOI:** 10.1101/2022.01.11.475882

**Authors:** Mark Achtman, Zhemin Zhou, Jane Charlesworth, Laura Baxter

**Author notes:** Pasteurien College, Soochow University, No.199 Ren’ai Road, Suzhou, Jiangsu 215123, China (Zhemin Zhou). Corresponding authors: MA,; ZZ.

## Abstract

The definition of bacterial species is traditionally a taxonomic issue while bacterial populations are identified by population genetics. These assignments are species specific, and depend on the practitioner. Legacy multilocus sequence typing is commonly used to identify sequence types (STs) and clusters (ST Complexes). However, these approaches are not adequate for the millions of genomic sequences from bacterial pathogens that have been generated since 2012. EnteroBase (http://enterobase.warwick.ac.uk) automatically clusters core genome MLST allelic profiles into hierarchical clusters (HierCC) after assembling annotated draft genomes from short read sequences. HierCC clusters span core sequence diversity from the species level down to individual transmission chains. Here we evaluate HierCC’s ability to correctly assign 100,000s of genomes to the species/subspecies and population levels for *Salmonella, Escherichia, Clostridoides, Yersinia, Vibrio* and *Streptococcus*. HierCC assignments were more consistent with maximum-likelihood super-trees of core SNPs or presence/absence of accessory genes than classical taxonomic assignments or 95% ANI. However, neither HierCC nor ANI were uniformly consistent with classical taxonomy of *Streptococcus.* HierCC was also consistent with legacy eBGs/ST Complexes in *Salmonella* or *Escherichia* and with O serogroups in *Salmonella*. Thus, EnteroBase HierCC supports the automated identification of and assignment to species/subspecies and populations for multiple genera.
