## Supplementary material for "EnteroBase: Hierarchical clustering of 100,000s of bacterial genomes into species/sub-species and populations": Table S1

### Sheet: Sheet1
Table S1. Consistency and inconsistency between HC1090 and ANI95% in Vibrio
red = 1 HC1090->multiple ANI
Consistent groups
HC1090	ANI95	Count	Current species	Dead species
1	0	2142	V. cholerae	albensis
3	35	399	V. vulnificus
5	45	1298	V. parahaemolyticus
24	308	95	V. anguillarum	ordalii; qinghaiensis
39	321	12	V. mediterranei	shilonii; barjaei
64	44	27	V. metschnikovii
69	41; 106	147	V. alginolyticus	antiquarius; chemaguriensis; diabolicus
81	335	33	V. fluvialis
91	4922	1	V. hibernica
124	104	74	V. cyclitrophicus
150	2490	2	V. ostreicida
166	112; 4049	4161	V. splendidus
167	584	28	V. campbellii
168	33	9	V. navarrensis
180	393; 3991	25	V. jasicida	inhibens; hyugaensis
182	2101	10	V. rotiferianus
391	34	11	V. furnissii
508	33	6	V. cidicii
912	30	24	V. metoecus
1124	40	23	V. coralliilyticus
1186	907	7	V. injenensis
1276	1572	5	V. HC1090_1276
1301	394	38	V. owensii	communis
1304	1206	5	V. natriegens
1339	309;2114	15	V. HC1090_1339	atlanticus; tasmaniensis
1399	31	38	V. mimicus
1478	86; 2281	14	V. chagasii
1506	2272	3	V. astriarenae
1507	2265	1	V. xuii
1508	60	45	V. harveyi
1512	657; 2278	3	V. tubiashii
1605	2259	5	V. fortis
1705	2484	2	V. HC1090_1705
1711	2483; 4775	3	V. HC1090_1711
1712	2480	2	V. HC1090_1712
2118	2672	1	V. HC1090_2118
2140	2788	1	V. pelagius
2473	2184	2	V. HC1090_2473
2485	244	3	V. panuliri
2488	3046	1	V. HC1090_2488
2491	3050	2	V. taketomensis
2492	3044	1	V. HC1090_2492
2510	245	3	V. ponticus
2517	502	5	V. cincinnatiensis
2540	46	1	V. aquimaris
2549	3093	1	V. HC1090_2549
2578	1209	49	V. breoganii
2585	3103	11	V. aestuarianus
2595	3020	1	V. HC1090_2595
2598	3018	1	V. HC1090_2598
2609	113; 389; 2123; 3339; 4428	104	V. crassostreae	celticus; coralliirubri
2627	320	20	V. HC1090_2627	V. kanaloae/V. toranzoniae
2630	3135	2	V. fujianensis
2642	3137	2	V. proteolyticus
2679	2615	2	V. atypicus
2839	3225	2	V. gigantis
2983	1743	5	V. echinoideorum	1 type strain of V. echinoideorum; 2 V. splendidus, 1 V. atlanticus, 1 V. tasmaniensnsis1 in 1 species
2993	3332	1	V. sagamiensis
3090	3409	1	V. inusitatus
3113	3408	1	V. comitans
3494	3727	1	V. profundi
3503	1271; 3729; 4120	59	V. lentus	No type strain
3518	3726	1	V. gallaecicus
3521	3750	2	V. HC1090_3521
3530	3759	1	V. HC1090_3530
3654	2181	1	V. pectenicida
3663	94	2	V. penaeicida
3685	3830	1	V. viridaestus
3687	3844	1	V. sinensis
3693	3853	2	V. HC1090_3693
3695	1656	2	V. algivorus
3701	3223	2	V. halioticoli
3702	3856	1	V. superstes
3709	3861	1	V. maerlii
3717	3857	1	V. ezurae
3721	46	1	V. tetraodonis
3753	3863	2	V. rhodolitus
3803	1655	2	V. casei
3815	1814	8	V. diazotrophicus
3822	3901	1	V. marisflavi	No type strain
3823	3902	1	V. variabilis
3827	3903; 4774	2	V. maritimis
3845	3900	1	V. aestivus
3913	2243	1	V. HC1090_3913
4075	4122	3	V. HC1090_4075
4148	4199	1	V. HC1090_4148
4150	4200	2	V. HC1090_4150
4172	4229	1	V. HC1090_4172
4188	653	1	V. salilacus
4220	311	1	V. thalassae
4228	251	1	V. HC1090_4228
4360	4328	1	V. HC1090_4360
4361	1478	1	V. mangrovi
4431	4464	9	V. nigripulchritudo
4461	1251	1	V. ruber
4475	122	1	V. quintilis	No type strain
4486	274	1	V. gazogenes	First of two unrelated type strains of gazogenes
4499	121	1	V. spartinae
4524	249	1	V. xiamenensis
4527	4412	3	V. HC1090_4527
4528	4404	1	V. europaeus
4658	1203	5	V. scophthalmi
4680	4456	1	V. HC1090_4680
4715	4465	2	V. bivalvicida
4783	4587	1	V. nereis
4785	2090	1	V. azureus
4826	4519	1	V. HC1090_4826
4886	4535	1	V. HC1090_4886
5006	4588	1	V. hepatarius
5037	4755	1	V. orientalis
5181	644; 2297	2	V. mexicanus
5223	4657	1	V. neptunius	No type strain
5234	4655	1	V. galatheae
5247	4695	1	V. ichthyoenteri
5260	33	2	V. HC1090_5260
5282	4703	1	V. brasiliensis
5283	4707	1	V. mytili
5284	4708	4	V. ishigakensis
5286	4713	2	V. renipiscarius
5294	4727	7	V. sinaloensis	No type strain
5298	4702	1	V. HC1090_5298
5315	4730	1	V. caribbeanicus
5346	4748	1	V. HC1090_5346
5350	4750	1	V. HC1090_5350
5388	4773	1	V. HC1090_5388
5405	652	1	V. rhizosphaerae
5420	653	1	V. pacinii
5640	1127	1	V. litoralis
5656	3107	1	V. HC1090_5656
5676	3144	1	V. HC1090_5676
5699	46	2	V. HC1090_5699
5990	3829	1	V. aquaticus
6092	3913	1	V. HC1090_6092
6149	4065	1	V. HC1090_6149
6234	120	1	V. palustris
6249	123	1	V. aerogenes
6257	4417	1	V. HC1090_6257
6258	4402	1	V. sonorensis
6298	86	2	V. HC1090_6298
6326	3976	1	V. gangliei
6335	250	1	V. hangzhouensis
6443	1214	1	V. tritonius
7513	1654	1	V. rumoiensis
7553	2108	1	V. HC1090_7553	2nd type strain of gazogenes
7706	2086	1	V. tapetis	No type strain
7716	2056	1	V. HC1090_7716
8418	1657	1	V. aphrogenes
8672	2067	1	V. alfacsensis
9239	3764	1	V. ouci
9327	5010	1	V. agarivorans	No type strain
9367	115	1	V. HC1090_9367
9510	111	1	V. HC1090_9510
152		9133
