## Supplementary material for "EnteroBase: Hierarchical clustering of 100,000s of bacterial genomes into species/sub-species and populations": Table S2

### Sheet: Sheet1
	Table S2. Instances within Vibrio of one HC1090 cluster with multiple 95% ANI clusters.
	HC1090	ANI95	# Entries	Current species	Previous species assignments			Dead species
	69	41	72	V. alginolyticus	49 V. alginolyticus + 23 others in 18 species
		106	32		2 V. antiquarius, 10 V. diabolicus, 1 V. chemaguriensis + 18 others including parahaemolyticus and cholerae			diabolicus, antiquarius; chemaguriensis
	166	112	97	V. splendidus	V. splendidus and 4 in 4 species
		4049	6		V. splendidus
	180	393	20	V. jasicida	14 V. jasicida, 1. V.inhibens, 3 V. harveyi, + 3 in 3 species			inhibens
		3991	5		5 V. hyugaensis			hyugaensis
	1339	309	13	V. HC1090_1339	Type strain of V. atlanticus; 2 other V. atlanticus; 9 T. tasmaniensis; 1 in 1 species;			atlanticus; tasmaniensis
		2114	2		Type strain of V. tasmaniensis; 1 V. tasmaniensis
	1478	86	12	V. chagasii	7 V. chagasii; 4 V. splendidus; 1 in 1 species
		2281	2		2 V. chagasii
	6298	86	2	V. HC1090_6298	2 V. chagasii
	1512	657	2	V. tubiashii
		2278	1
	1711	2483	1	V. HC1090_1711	H. parahaemolyticus
		4775	2		1 V. variabilis; 1 V. maritimus
	2609	113	44	V. crassostreae	5 V. crassostreae; 3 V. splendidus; 1 V. celticus; 1 V. coralliirubri; 34 in 25 species			celticus; coralliirubri
		389	2		2 V. splendidus
		2123	56		47 V. crassostreae; 9 in 8 species
		3339	1		1 species
		4428	1		V. splendidus
	3503	1271	1	V. lentus	unnamed
		3729	57		51 V. lentus; 4 V. tasmaniensis; 1 V. splendidus; 1 in 1 species
		4120	1		V. lentus
	3827	3903	1	V. maritimus	1 V. maritimus
		4774	1		1 V. maritimus
	5181	644	1	V. mexicanus
		2297	1
Numbers	12	27	436
