## Supplementary material for "EnteroBase: Hierarchical clustering of 100,000s of bacterial genomes into species/sub-species and populations": Table S3

### Sheet: Sheet1
	Table S3. Instances within Vibrio of one 95% ANI cluster vs multiple HC1090 clusters.
	ANI95	HC1090	# Entries	Current Species
	33	168	9	V. navarrensis
		508	6	V. cidicii
		5260	2	V. HC1090_5260
		3721	1	V. tetraodonis
		5699	2	V. HC1090_5699
	653	4188	1	V. salilacus
		5420	1	V. pacinii
Numbers	2	7	22
