## Supplementary material for "EnteroBase: Hierarchical clustering of 100,000s of bacterial genomes into species/sub-species and populations": Table S5

### Sheet: Sheet1
Table S5. Consistent clustering in Streptococcus for 102 clusters according to HC363 and ANI95%.
HC363	ANI95	Count	Current species	Dead species	Extended species
32429	2754	2	S. acidominimus
140	1602	244	S. agalactiae
23601	2161	10	S. alactolyticus
304	2100	50	S. anginosus
29938	4299	1	S. azizii
29509	2664	1	S. bovimastitidis
19413	2475	1	S. caballi
17802	1683	14	S. canis
313	2775	1	S. castoreus
29853	2671	1	S. caviae
32240	2939	1	S. chenjunshii
301	2044	22	S. constellatus
20232	3194	1	S. cristatus	S. milleri	S. cristatus
46324	1401	1	S. cristatus	S. periodonticum	S. cristatus
29703	2478	1	S. cuniculi
309	2843	1	S. devriesei
19420	4371	1	S. didelphis
703	2812	2	S. downei
19410	2793	1	S. entericus
193	2107	94	S. equi
19350	2776	1	S. ferus
162	1289	62	S. gordonii
32288	2267	9	S. halichoeri
27294	2665	1	S. halotolerans
19381	2034	2	S. henryi
32598	2408	1	S. hillyeri
28220	2239	1	S. himalayensis
170	2367	3	S. hyovaginalis
1406	1877	1	S. ictaluri
794	1276	1	S. infantis		S. infantis
1142	1270	1	S. infantis		S. infantis
13491	1278	1	S. infantis		S. infantis
25247	1272	1	S. infantis		S. infantis
29075	1254	1	S. infantis		S. infantis
577	2696	7	S. iniae
300	2110	29	S. intermedius
1434	2923	1	S. macacae
19422	2940	1	S. marimammalium
27324	2732	1	S. marmotae
19411	2680	1	S. massiliensis	S. ursoris
19429	2885	1	S. merionis
19376	2093	2	S. minor
1334	1105	2	S. mitis		S. mitis
1411	1109	1	S. mitis		S. mitis
32501	1107	1	S. mitis		S. mitis
42300	1104	1	S. mitis		S. mitis
1150	1235	1	S. oralis		S. oralis
20568	1249	1	S. oralis		S. oralis
26804	1108	1	S. oralis		S. oralis
31794	1244	1	S. oralis		S. oralis
42292	1246	1	S. oralis		S. oralis
53246	3854	1	S. oralis		S. oralis
18893	2893	1	S. orisasini
19421	2183	3	S. orisratti
19431	2607	1	S. ovis
47042	2840	1	S. ovuberis
27456	2937	1	S. pantholopis
588	2762	15	S. parauberis
31951	2650	1	S. penaeicida
726	1277	2	S. peroris
46281	2404	1	S. pharyngis
690	2705	3	S. phocae
31996	2190	3	S. pluranimalium
316	2179	1	S. plurextorum
325	2185	1	S. porci
706	2570	2	S. porcinus
715	1884	3	S. pseudoporcinus
9124	2684	2	S. ratti
32530	2149	1	S. respiraculi
32946	1317	1	S. rubneri
334	2758	21	S. ruminantium
1424	1864	1	S. sanguinis		S. sanguinis
13420	1481	1	S. sanguinis		S. sanguinis
682	1682	3	S. sinensis
101	2827	7	S. sobrinus
13664	2176	2	S. sp. HC363_13664
17919	1300	1	S. sp. HC363_17919
20524	1281	1	S. sp. HC363_20524
20559	1446	1	S. sp. HC363_20559
20560	2738	1	S. sp. HC363_20560
20563	2346	1	S. sp. HC363_20563
32535	2208	1	S. sp. HC363_32535
32940	2254	1	S. sp. HC363_32940
32969	2651	1	S. sp. HC363_32969
32978	2772	1	S. sp. HC363_32978
42270	2670	1	S. sp. HC363_42270
46172	2546	1	S. sp. HC363_46172
46285	2166	3	S. sp. HC363_46285
46501	5884	1	S. sp. HC363_46501
46568	2517	5	S. sp. HC363_46568
46981	5916	1	S. sp. HC363_46981
702	2781	1	S. sp. HC363_702
786	1436	2	S. sp. HC363_786
6	2373	2	S. suis		S. suis
11	2423	1	S. suis		S. suis
21438	2450	1	S. suis		S. suis
27411	2357	1	S. suis		S. suis
150	1500	43	S. thermophilus
19433	2740	1	S. thoraltensis
144	2091	29	S. uberis
1433	3665	1	S. urinalis
17838	2791	1	S. varani
