## Supplementary material for "EnteroBase: Hierarchical clustering of 100,000s of bacterial genomes into species/sub-species and populations": Table S6

### Sheet: Sheet1
Table S6. One HC363 cluster vs multiple ANI95% clusters in Streptococcus.
95% ANI discrepancies with HierCC re species other than mitis/pneumoniae/pseudopneumoniae
				Dead species
HC363	ANI95	Count	Current species
1	1969	461	S. suis
	2090	6	S. suis
	2356	1	S. suis
	2438	1	S. suis
	2444	2	S. suis
	2467	1	S. suis
	2527	1	S. suis
	2557	3	S. suis
99	0	3020	S. pneumoniae/pseudopneumoniae
	1052	25	S. mitis
	1005	19	S. mitis
	1007	14	S. mitis
	1085	5	S. mitis
	974	5	S. mitis
	992	5	S. mitis
	1022	4	S. mitis
	1062	4	S. mitis
	995	4	S. mitis
	1013	3	S. mitis
	1059	3	S. mitis
	980	3	S. mitis
	997	3	S. mitis
	1001	2	S. mitis
	1019	2	S. mitis
	1048	2	S. mitis
	1049	2	S. mitis
	1056	2	S. mitis
	1058	2	S. mitis
	1061	2	S. mitis
	1079	3	S. mitis
	988	2	S. mitis
	998	2	S. mitis
	1003	1	S. mitis
	1006	1	S. mitis
	1014	1	S. mitis
	1039	1	S. mitis
	1045	1	S. mitis
	1047	1	S. mitis
	1051	1	S. mitis
	1053	1	S. mitis
	1054	1	S. mitis
	1055	1	S. mitis
	1057	1	S. mitis
	1063	1	S. mitis
	1064	1	S. mitis
	1065	1	S. mitis	S. gwangjuense
	1069	1	S. mitis
	1073	1	S. mitis
	1079	3	S. mitis	S. chosunense
	1082	1	S. mitis
	1083	1	S. mitis
	1093	1	S. mitis
	3855	1	S. mitis
	3881	1	S. mitis
	5889	1	S. mitis
	972	1	S. mitis
	973	1	S. mitis
	975	1	S. mitis
	977	1	S. mitis
	983	1	S. mitis
	984	1	S. mitis
	985	1	S. mitis
	986	1	S. mitis
	987	1	S. mitis
	989	1	S. mitis
	991	1	S. mitis
	994	1	S. mitis
139	1448	631	S. pyogenes
	1905	98	S. dysgalactiae
1408	2780	1	S. criceti
	2873	2	S. criceti
161	1440	70	S. sanguinis
	1532	3	S. sanguinis
	1577	4	S. sanguinis
181	1645	26	S. equinus
	1935	17	S. infantarius	S. equinus
	2070	14	S. lutetiensis
	2144	1	S. sp. HC348_29186
	2523	1	S. sp. HC348_31795
202	1427	92	S. salivarius
	1432	7	S. vestibularis
	1435	7	S. salivarius
20601	1237	3	S. oralis
	1242	1	S. oralis
21472	2171	2	S. suis
	2252	1	S. suis
	2320	3	S. suis
	2330	1	S. suis
264	1110	16	S. oralis	S. halitosis
	1111	71	S. oralis
	1117	5	S. oralis
	1127	9	S. oralis
	1138	4	S. oralis
	1142	3	S. oralis
	1149	3	S. oralis
	1151	1	S. oralis
	1160	5	S. oralis
	1163	2	S. oralis
	1171	1	S. oralis
	1176	1	S. oralis
	1179	2	S. oralis
	1199	1	S. oralis
	1203	1	S. oralis
	1209	1	S. oralis
	1211	1	S. oralis
	1213	1	S. oralis
	1215	1	S. oralis
	1216	2	S. oralis
	1218	1	S. oralis
	1220	1	S. oralis
	1221	2	S. oralis
	1225	1	S. oralis
	1227	1	S. oralis
	1228	1	S. oralis
	1231	1	S. oralis
	1234	1	S. oralis
	1236	1	S. oralis
	1241	1	S. oralis
	1243	1	S. oralis
	1245	1	S. oralis
	1248	1	S. oralis
	3070	1	S. oralis
	3330	1	S. oralis
	3623	1	S. oralis
27610	2033	1	S. hyointestinalis
	2619	3	S. hyointestinalis
28328	1275	1	S. timonensis
	1279	1	S. timonensis
291	1283	43	S. parasanguinis
	1327	11	S. parasanguinis
	1302	1	S. parasanguinis
	1353	1	S. parasanguinis
32729	1224	1	S. oralis
	3524	1	S. oralis
336	1282	11	S. australis	S. xiaochunlingii
	1286	8	S. australis	S. koreensis
	1287	2	S. australis	S. viridans
716	1258	7	S. infantis
	1250	2	S. infantis
	1251	2	S. infantis
	1255	2	S. infantis
	1256	2	S. infantis
	1253	1	S. infantis
	1260	1	S. infantis
	1261	1	S. infantis
	1263	1	S. infantis
	1265	1	S. infantis
727	1269	3	S. infantis
	1267	1	S. infantis
	1271	1	S. infantis
735	1291	17	S. cristatus
	1288	2	S. cristatus
	1285	1	S. cristatus
	1383	1	S. cristatus
	1415	1	S. cristatus
