## Supplementary material for "EnteroBase: Hierarchical clustering of 100,000s of bacterial genomes into species/sub-species and populations": Table S7

### Sheet: Sheet1
Table S7. One 95% ANI cluster vs two HC363 clusters in Streptococcus.
HC363	ANI95	Count	Current species
220	2098	30	S. suis
32904		1	S. suis
421	2224	55	S. gallolyticus, S. pasteurianus
592		8	S. macedonicus
100	2788	157	S. mutans
31772		1	S. troglodytae
