## Supplementary material for "EnteroBase: Hierarchical clustering of 100,000s of bacterial genomes into species/sub-species and populations": Table S9

### Sheet: summary
Supplemental Table S9. Detailed analysis of O groups in 790 HC900 clusters of Salmonella with at least 5 entries.
HC2850	Species	HC2000 (Lineage)	HC2850_HC2000 cluster	# genomes	# HC900 clusters	HC900 clusters	# O groups	list of O groups	Confirmed manually	uniform/multiple		Statistics (%)
HC2850_2	I	HC2000_106	HC2850_2_HC2000_106	2117	20	HC900_106;HC900_314;HC900_1528;HC900_2320;HC900_3413;HC900_3414;HC900_6828;HC900_7453;HC900_10739;HC900_20524;HC900_20591;HC900_25481;HC900_29518;HC900_31513;HC900_35731;HC900_43000;HC900_57130;HC900_64816;HC900_165528;HC900_167300	5	O:9;O:3,10;O:9,46;O:8;O:4	Y; Weltevreden, Enteritidis, total chaos	multiple		4.70297	19	385	385/(404) = 95.3%
HC2850_2	I	HC2000_12468	HC2850_2_HC2000_12468	78	5	HC900_12468;HC900_20578;HC900_36143;HC900_36862;HC900_39729	5	O:11;O:3,10;O:39;O:40;O:43	Y; chaos	multiple
HC2850_2	I	HC2000_54	HC2850_2_HC2000_54	3839	5	HC900_54;HC900_57;HC900_430;HC900_907;HC900_24937	3	O:4;O:3,10;9,46; 9,46,27	Y	multiple			404	95.297
HC2850_2	I	HC2000_601	HC2850_2_HC2000_601	46	4	HC900_6312;HC900_9563;HC900_13796;HC900_57094	3	O:7;O:42;O:4;O:57	Y; plants	multiple
HC2850_2	I	HC2000_31468	HC2850_2_HC2000_31468	90	3	HC900_31468;HC900_71258;HC900_119651	3	O:8;O:13;O:47	Y; Adjame, Bracknell, Nagoya	multiple
HC2850_2	I	HC2000_1013	HC2850_2_HC2000_1013	13	2	HC900_1013;HC900_1374; HC900_82032	3	O:4;O:16;O:43	Y; Tudu, Malstatt, others	multiple
HC2850_2		Agama Lineage	HC2850_2_HC2000_299	430	9	HC900_299;HC900_7331;HC900_7929;HC900_25363;HC900_28700;HC900_49777;HC900_73236;HC900_127074;HC900_182339	2	O:4;O:7	Y; Agama/Nigeria	multiple
HC2850_2	I	HC2000_369	HC2850_2_HC2000_369	1362	3	HC900_369;HC900_1744;HC900_4758	2	O:9;O:4	Y; Panama, Miami, Arechavaleta, Saarbruecken, Durban	multiple
HC2850_2	I	HC2000_118	HC2850_2_HC2000_118	4243	7	HC900_118;HC900_592;HC900_593;HC900_1316;HC900_14972;HC900_71632;HC900_111099	2	O:4; O:9 in HC900_118 & HC900_592	Y; Reading, Chester, Brandeburg, SanDiego,Eastbourne, 9 others	multiple
HC2850_2	I	HC2000_459	HC2850_2_HC2000_459	1209	1	HC900_459	2	O:30; O:40	Y: Johannesburg, Urbana	multiple
HC2850_2	I	HC2000_1105	HC2850_2_HC2000_1105	1092	2	HC900_1105;HC900_1496	2	O:9, O:4	Y: Java monophasic, Enteritidis, Dublin	multiple
HC2850_2	I	HC2000_73555	HC2850_2_HC2000_73555	27	2	HC900_73555;HC900_121969; HC900_189231	2	O:9;O:4	Y: Stanleyville, Wangata	multiple
HC2850_2	I	HC2000_1533	HC2850_2_HC2000_1533	91	1	HC900_1533	2	O:7,O:38	Y: One HC900 with Augustenborg and Mgulani	multiple
HC2850_2	I	HC2000_10747	HC2850_2_HC2000_10747	14	1	HC900_10747	2	O:48,O:51	Y:One HC900 with Toucra & Antsalova	multiple
HC2850_2	I	HC2000_4839	HC2850_2_HC2000_4839	6	1	HC900_72870	2	O:9,46	Y: O:4, O:9,46; Ekotedo, Hillingdon & others	multiple
HC2850_2	I	HC2000_11228	HC2850_2_HC2000_11228	11	2	HC900_11228	3	O:38x9, O:30x1, O:48x1	Y:	multiple
HC2850_2	I	HC2000_10807	HC2850_2_HC2000_10807	5	1	HC900_10807	2	O:39; O:30	Y:	multiple
HC2850_2	I	HC2000_587	HC2850_2_HC2000_587	1890	2	HC900_587;HC900_12563	2	O:2, O:9	Y: 7 Sendai (O:9)/2103 Para A + Sendai	multiple
HC2850_2	I	HC2000_276	HC2850_2_HC2000_276	1236	2	HC900_276;HC900_10916	2	O:3,10;O:39		multiple
HC2850_2	I	HC2000_1289	HC2850_2_HC2000_1289	1185	8	HC900_1450;HC900_1543;HC900_7673;HC900_20879;HC900_94001;HC900_94666;HC900_107023;HC900_107120	1	O:9	Y; all Napoli	uniform	were multiple
HC2850_2	I	HC2000_10	HC2850_2_HC2000_10	693	3	HC900_10;HC900_20482;HC900_30128	1	O:35	Y; All Adelaide	uniform
HC2850_2	I	HC2000_13650	HC2850_2_HC2000_13650	31	3	HC900_13650;HC900_71151;HC900_138117	1	O:17	Y; All Jangwani/Berlin	uniform
HC2850_2	I	HC2000_161	HC2850_2_HC2000_161	43	2	HC900_161;HC900_25657	1	O:8	Y; Bonariensis	uniform
HC2850_2	I	HC2000_2	HC2850_2_HC2000_2	64003	14	HC900_2;HC900_8;HC900_79;HC900_143;HC900_536;HC900_1299;HC900_1304;HC900_1706;HC900_1898;HC900_4616;HC900_5927;HC900_6511;HC900_6910;HC900_9898	1	O:4	Y; Typhimurium Lineage	uniform
HC2850_2	I	HC2000_141	HC2850_2_HC2000_141	969	9	HC900_141;HC900_725;HC900_898;HC900_14679;HC900_20409;HC900_25247;HC900_25438;HC900_66519;HC900_71517	1	O:7	Y; Mikawasima Lineage	uniform
HC2850_2	I	HC2000_19	HC2850_2_HC2000_19	1580	7	HC900_19;HC900_1288;HC900_1479;HC900_4173;HC900_4525;HC900_4796;HC900_10825	1	O:13		uniform
HC2850_2	I	HC2000_111	HC2850_2_HC2000_111	1524	6	HC900_111;HC900_7494;HC900_16744;HC900_21132;HC900_26490;HC900_27125	1	O:7		uniform
HC2850_2	I	HC2000_12	HC2850_2_HC2000_12	56809	6	HC900_12;HC900_25;HC900_2226;HC900_3589;HC900_4908;HC900_5460	1	O:9		uniform
HC2850_2	I	HC2000_67	HC2850_2_HC2000_67	461	6	HC900_67;HC900_1497;HC900_7142;HC900_16678;HC900_40795;HC900_71712	1	O:13	Y:Telelkebir, Mississippi, Durham, 7 other serovarws	uniform	3/571 are Sya (O:47) instead of O:13
HC2850_2	I	HC2000_204	HC2850_2_HC2000_204	4025	5	HC900_204;HC900_590;HC900_1156;HC900_14979;HC900_106452	1	O:9	Y: Javiana, Miami, Eastbourne, Claibornei; All O:9	uniform
HC2850_2	I	HC2000_340	HC2850_2_HC2000_340	1116	5	HC900_340;HC900_604;HC900_1935;HC900_4722;HC900_4748	1	O:11		uniform
HC2850_2	I	HC2000_1272	HC2850_2_HC2000_1272	769	4	HC900_1272;HC900_4381;HC900_12567;HC900_18096	1	O:7		uniform
HC2850_2	I	HC2000_16	HC2850_2_HC2000_16	4965	4	HC900_16;HC900_73;HC900_80;HC900_1461	1	O:7		uniform
HC2850_2	I	HC2000_242	HC2850_2_HC2000_242	172	4	HC900_242;HC900_4614;HC900_5658;HC900_13490	1	O:11	Y: Aberdeen, Chincola, Wentworth, Stendal	uniform
HC2850_2	I	HC2000_363	HC2850_2_HC2000_363	202	4	HC900_363;HC900_4035;HC900_4835;HC900_4844	1	O:6,14	Y: Carrau, Madelia, Tucson	uniform
HC2850_2	I	HC2000_40	HC2850_2_HC2000_40	1557	4	HC900_40;HC900_56;HC900_9446;HC900_42680	1	O:18		uniform
HC2850_2	I	HC2000_4338	HC2850_2_HC2000_4338	690	4	HC900_4338;HC900_49497;HC900_167605;HC900_169951	1	O:13		uniform
HC2850_2	I	HC2000_44	HC2850_2_HC2000_44	4799	4	HC900_44;HC900_391;HC900_401;HC900_6425	1	O:8		uniform
HC2850_2	I	HC2000_468	HC2850_2_HC2000_468	418	4	HC900_468;HC900_3955;HC900_13235;HC900_38730	1	O:16		uniform
HC2850_2	I	HC2000_7240	HC2850_2_HC2000_7240	44	4	HC900_7240;HC900_10307;HC900_70185;HC900_242051	1	O:28		uniform
HC2850_2	I	HC2000_101	HC2850_2_HC2000_101	1498	3	HC900_101;HC900_116;HC900_19992	1	O:7		uniform
HC2850_2	I	HC2000_12453	HC2850_2_HC2000_12453	120	3	HC900_12453;HC900_20491;HC900_40910	1	O:35	Y: Ealing, Widemarsh, Adelaide	uniform
HC2850_2	I	HC2000_1305	HC2850_2_HC2000_1305	467	3	HC900_1305;HC900_1324;HC900_12695	1	O:7		uniform
HC2850_2	I	HC2000_1438	HC2850_2_HC2000_1438	105	3	HC900_1438;HC900_19793;HC900_39624	1	O:35		uniform
HC2850_2	I	HC2000_1520	HC2850_2_HC2000_1520	135	3	HC900_1520;HC900_7886;HC900_20452	1	O:13		uniform
HC2850_2	I	HC2000_17	HC2850_2_HC2000_17	2365	3	HC900_17;HC900_159;HC900_7054	1	O:8		uniform
HC2850_2	I	HC2000_211	HC2850_2_HC2000_211	2368	3	HC900_211;HC900_6183;HC900_38228	1	O:4		uniform
HC2850_2	I	HC2000_22	HC2850_2_HC2000_22	4186	3	HC900_22;HC900_49;HC900_59	1	O:8		uniform
HC2850_2	I	HC2000_247	HC2850_2_HC2000_247	364	3	HC900_247;HC900_924;HC900_172639	1	O:3,10		uniform
HC2850_2	I	HC2000_300	HC2850_2_HC2000_300	73	3	HC900_300;HC900_1328;HC900_27386	1	O:4		uniform
HC2850_2	I	HC2000_36	HC2850_2_HC2000_36	13814	3	HC900_36;HC900_6562;HC900_8709	1	O:7		uniform
HC2850_2	I	HC2000_4372	HC2850_2_HC2000_4372	58	3	HC900_4372;HC900_33057;HC900_78428	1	O:4		uniform
HC2850_2	I	HC2000_47	HC2850_2_HC2000_47	1205	3	HC900_47;HC900_6895;HC900_21232	1	O:3,10		uniform
HC2850_2	I	HC2000_63	HC2850_2_HC2000_63	80	3	HC900_63;HC900_20444;HC900_49232	1	O:8		uniform
HC2850_2	I	HC2000_639	HC2850_2_HC2000_639	496	3	HC900_639;HC900_9749;HC900_12760	1	O:7		uniform
HC2850_2	I	HC2000_66	HC2850_2_HC2000_66	64	3	HC900_66;HC900_8248;HC900_11363	1	O:8		uniform
HC2850_2	I	HC2000_100	HC2850_2_HC2000_100	27	2	HC900_100;HC900_336	1	O:43		uniform
HC2850_2	I	HC2000_10096	HC2850_2_HC2000_10096	24	2	HC900_10096;HC900_20569	1	O:17		uniform
HC2850_2	I	HC2000_10219	HC2850_2_HC2000_10219	32	2	HC900_10219;HC900_20585	1	O:6,14		uniform
HC2850_2	I	HC2000_120	HC2850_2_HC2000_120	6539	2	HC900_120;HC900_65092	1	O:8		uniform
HC2850_2	I	HC2000_1235	HC2850_2_HC2000_1235	25	2	HC900_1235;HC900_72234	1	O:43		uniform
HC2850_2	I	HC2000_1350	HC2850_2_HC2000_1350	60	2	HC900_1350;HC900_93995	1	O:13		uniform
HC2850_2	I	HC2000_136	HC2850_2_HC2000_136	1881	2	HC900_136;HC900_27774	1	O:7		uniform
HC2850_2	I	HC2000_139	HC2850_2_HC2000_139	658	2	HC900_139;HC900_6894	1	O:7		uniform
HC2850_2	I	HC2000_142	HC2850_2_HC2000_142	728	2	HC900_142;HC900_210805	1	O:7		uniform
HC2850_2	I	HC2000_1458	HC2850_2_HC2000_1458	121	2	HC900_1458;HC900_10294	1	O:3,10		uniform
HC2850_2	I	HC2000_1516	HC2850_2_HC2000_1516	223	2	HC900_1516;HC900_2636	1	O:7		uniform
HC2850_2	I	HC2000_18571	HC2850_2_HC2000_18571	17	2	HC900_73850;HC900_200759	1	O:4		uniform
HC2850_2	I	HC2000_195	HC2850_2_HC2000_195	94	2	HC900_195;HC900_3668	1	O:13		uniform
HC2850_2	I	HC2000_21452	HC2850_2_HC2000_21452	33	2	HC900_21452;HC900_25866	1	O:1,3,19		uniform
HC2850_2	I	HC2000_24662	HC2850_2_HC2000_24662	53	2	HC900_28515;HC900_31149	1	O:8		uniform
HC2850_2	I	HC2000_25266	HC2850_2_HC2000_25266	23	2	HC900_25266;HC900_65014	1	O:13		uniform
HC2850_2	I	HC2000_26227	HC2850_2_HC2000_26227	13	2	HC900_26227;HC900_129341	1	O:13		uniform
HC2850_2	I	HC2000_26666	HC2850_2_HC2000_26666	24	2	HC900_26666;HC900_70506	1	O:4	Y: Hato, Derby, California,Banana	uniform
HC2850_2	I	HC2000_28292	HC2850_2_HC2000_28292	71	2	HC900_28292;HC900_44712	1	O:4		uniform
HC2850_2	I	HC2000_3	HC2850_2_HC2000_3	2562	2	HC900_3;HC900_157365	1	O:4		uniform
HC2850_2	I	HC2000_313	HC2850_2_HC2000_313	469	2	HC900_313;HC900_3151	1	O:21		uniform
HC2850_2	I	HC2000_344	HC2850_2_HC2000_344	66	2	HC900_344;HC900_921	1	O:8		uniform
HC2850_2	I	HC2000_37	HC2850_2_HC2000_37	794	2	HC900_37;HC900_1542	1	O:3,10		uniform
HC2850_2	I	HC2000_3943	HC2850_2_HC2000_3943	87	2	HC900_3943;HC900_7958	1	O:8		uniform
HC2850_2	I	HC2000_42	HC2850_2_HC2000_42	2310	2	HC900_42;HC900_1537	1	O:1,3,19		uniform
HC2850_2	I	HC2000_4420	HC2850_2_HC2000_4420	14	2	HC900_4420;HC900_5898	1	O:7		uniform
HC2850_2	I	HC2000_466	HC2850_2_HC2000_466	126	2	HC900_466;HC900_2009	1	O:13		uniform
HC2850_2	I	HC2000_472	HC2850_2_HC2000_472	253	2	HC900_472;HC900_1677	1	O:8		uniform
HC2850_2	I	HC2000_480	HC2850_2_HC2000_480	335	2	HC900_480;HC900_41540	1	O:28		uniform
HC2850_2	I	HC2000_58064	HC2850_2_HC2000_58064	8	2	HC900_58064;HC900_140341	1	O:7		uniform
HC2850_2	I	HC2000_5930	HC2850_2_HC2000_5930	217	2	HC900_5930;HC900_15694	1	O:7		uniform
HC2850_2	I	HC2000_5938	HC2850_2_HC2000_5938	12	2	HC900_25503;HC900_160787	1	O:7		uniform
HC2850_2	I	HC2000_596	HC2850_2_HC2000_596	158	2	HC900_596;HC900_6919	1	O:4		uniform
HC2850_2	I	HC2000_6774	HC2850_2_HC2000_6774	23	2	HC900_6774;HC900_68141	1	O:4		uniform
HC2850_2	I	HC2000_6778	HC2850_2_HC2000_6778	59	2	HC900_6778;HC900_16661	1	O:4		uniform
HC2850_2	I	HC2000_6908	HC2850_2_HC2000_6908	52	2	HC900_6908;HC900_7346	1	O:28		uniform
HC2850_2	I	HC2000_6961	HC2850_2_HC2000_6961	15	2	HC900_6961;HC900_26141	1	O:9		uniform
HC2850_2	I	HC2000_7023	HC2850_2_HC2000_7023	425	2	HC900_7023;HC900_29640	1	O:8		uniform
HC2850_2	I	HC2000_7027	HC2850_2_HC2000_7027	15	2	HC900_7027;HC900_135344	1	O:4	Y: O:4 with 2/24 exceptions	uniform
HC2850_2	I	HC2000_750	HC2850_2_HC2000_750	108	2	HC900_750;HC900_7922	1	O:7	Y; O:7 Concord Lineage; 4 Potsdam	uniform
HC2850_2	I	HC2000_790	HC2850_2_HC2000_790	125	2	HC900_790;HC900_7668	1	O:13		uniform
HC2850_2	I	HC2000_8712	HC2850_2_HC2000_8712	96	2	HC900_8712;HC900_87592	1	O:4		uniform
HC2850_2	I	HC2000_95	HC2850_2_HC2000_95	60	2	HC900_95;HC900_491	1	O:4		uniform
HC2850_2	I	HC2000_10058	HC2850_2_HC2000_10058	26	1	HC900_10058	1	O:7		uniform
HC2850_2	I	HC2000_1016	HC2850_2_HC2000_1016	413	1	HC900_1016	1	O:4		uniform
HC2850_2	I	HC2000_102	HC2850_2_HC2000_102	86	1	HC900_102	1	O:39		uniform
HC2850_2	I	HC2000_1024	HC2850_2_HC2000_1024	575	1	HC900_1024	1	O:7		uniform
HC2850_2	I	HC2000_10254	HC2850_2_HC2000_10254	9	1	HC900_10254	1	O:7		uniform
HC2850_2	I	HC2000_103	HC2850_2_HC2000_103	19	1	HC900_103	1	O:13		uniform
HC2850_2	I	HC2000_104	HC2850_2_HC2000_104	58	1	HC900_104	1	O:9		uniform
HC2850_2	I	HC2000_105	HC2850_2_HC2000_105	46	1	HC900_105	1	O:28		uniform
HC2850_2	I	HC2000_107	HC2850_2_HC2000_107	41	1	HC900_107	1	O:3,10		uniform
HC2850_2	I	HC2000_107043	HC2850_2_HC2000_107043	12	1	HC900_107043	1	O:9		uniform
HC2850_2	I	HC2000_10745	HC2850_2_HC2000_10745	19	1	HC900_10745	1	O:11		uniform
HC2850_2	I	HC2000_10754	HC2850_2_HC2000_10754	7	3		1	O:1,3,19	Y: Gnesta, Ngor	uniform
HC2850_2	I	HC2000_108	HC2850_2_HC2000_108	34	1	HC900_108	1	O:17		uniform
HC2850_2	I	HC2000_10811	HC2850_2_HC2000_10811	11	1	HC900_10811	1	O:35		uniform
HC2850_2	I	HC2000_10844	HC2850_2_HC2000_10844	7	1	HC900_10844	1	O:28	Y: Doel	uniform
HC2850_2	I	HC2000_110	HC2850_2_HC2000_110	122	1	HC900_110	1	O:13		uniform
HC2850_2	I	HC2000_11051	HC2850_2_HC2000_11051	23	1	HC900_11051	1	O:8		uniform
HC2850_2	I	HC2000_1111	HC2850_2_HC2000_1111	54	1	HC900_1111	1	O:1,3,19	Y: Krefeld with one exception	uniform
HC2850_2	I	HC2000_11175	HC2850_2_HC2000_11175	6	1	HC900_11175	1	O:50		uniform
HC2850_2	I	HC2000_11208	HC2850_2_HC2000_11208	14	1	HC900_11208	1	O:13		uniform
HC2850_2	I	HC2000_11225	HC2850_2_HC2000_11225	10	1	HC900_11225	1	O:16		uniform
HC2850_2	I	HC2000_114197	HC2850_2_HC2000_114197	20	8	HC900_122754	1	O:16	Y: Kibi, Cardoner, 16:b:-, 16:i:-	uniform
HC2850_2	I	HC2000_114208	HC2850_2_HC2000_114208	11	1	HC900_119855	1	O:13		uniform
HC2850_2	I	HC2000_11542	HC2850_2_HC2000_11542	34	1	HC900_11542	1	O:30		uniform
HC2850_2	I	HC2000_11551	HC2850_2_HC2000_11551	11	1	HC900_11551	1	O:38		uniform
HC2850_2	I	HC2000_116056	HC2850_2_HC2000_116056	3	1	HC900_116056	1	O:9,46		uniform
HC2850_2	I	HC2000_116333	HC2850_2_HC2000_116333	6	1	HC900_116333	1	O:30		uniform
HC2850_2	I	HC2000_1185	HC2850_2_HC2000_1185	37	1	HC900_1185	1	O:11		uniform
HC2850_2	I	HC2000_119	HC2850_2_HC2000_119	2710	1	HC900_119	1	O:7		uniform
HC2850_2	I	HC2000_12161	HC2850_2_HC2000_12161	6	1	HC900_12161	1	O:8		uniform
HC2850_2	I	HC2000_12406	HC2850_2_HC2000_12406	9	1	HC900_12406	1	O:16		uniform
HC2850_2	I	HC2000_12418	HC2850_2_HC2000_12418	37	1	HC900_12418	1	O:9		uniform
HC2850_2	I	HC2000_124904	HC2850_2_HC2000_124904	7	1	HC900_124904	1	O:41		uniform
HC2850_2	I	HC2000_12499	HC2850_2_HC2000_12499	16	1	HC900_12499	1	O:4		uniform
HC2850_2	I	HC2000_125	HC2850_2_HC2000_125	849	1	HC900_125	1	O:9		uniform
HC2850_2	I	HC2000_1251	HC2850_2_HC2000_1251	624	1	HC900_1251	1	O:7		uniform
HC2850_2	I	HC2000_127082	HC2850_2_HC2000_127082	7	1	HC900_130769	1	O:7		uniform
HC2850_2	I	HC2000_1281	HC2850_2_HC2000_1281	12	1	HC900_1281	1	O:6,14		uniform
HC2850_2	I	HC2000_1285	HC2850_2_HC2000_1285	37	1	HC900_1285	1	O:16		uniform
HC2850_2	I	HC2000_12864	HC2850_2_HC2000_12864	12	1	HC900_12864	1	O:7		uniform
HC2850_2	I	HC2000_128757	HC2850_2_HC2000_128757	7	1	HC900_128757	1	O:8		uniform
HC2850_2	I	HC2000_12888	HC2850_2_HC2000_12888	25	1	HC900_12888	1	O:17		uniform
HC2850_2	I	HC2000_1290	HC2850_2_HC2000_1290	822	1	HC900_1290	1	O:4		uniform
HC2850_2	I	HC2000_129081	HC2850_2_HC2000_129081	5	1	HC900_129081	1	O:4		uniform
HC2850_2	I	HC2000_1291	HC2850_2_HC2000_1291	49	1	HC900_1291	1	O:8		uniform
HC2850_2	I	HC2000_12926	HC2850_2_HC2000_12926	11	1	HC900_12926	1	O:11		uniform
HC2850_2	I	HC2000_131108	HC2850_2_HC2000_131108	21	1	HC900_131108	1	O:8		uniform
HC2850_2	I	HC2000_13123	HC2850_2_HC2000_13123	64	1	HC900_13123	1	O:11		uniform
HC2850_2	I	HC2000_1313	HC2850_2_HC2000_1313	44	1	HC900_1313	1	O:4		uniform
HC2850_2	I	HC2000_13258	HC2850_2_HC2000_13258	8	1	HC900_13258	1	O:7		uniform
HC2850_2	I	HC2000_13385	HC2850_2_HC2000_13385	9	1	HC900_13385	1	O:3,10		uniform
HC2850_2	I	HC2000_134962	HC2850_2_HC2000_134962	5	1	HC900_172421	1	O:13		uniform
HC2850_2	I	HC2000_137	HC2850_2_HC2000_137	557	1	HC900_137	1	O:3,10		uniform
HC2850_2	I	HC2000_1372	HC2850_2_HC2000_1372	285	1	HC900_1372	1	O:4		uniform
HC2850_2	I	HC2000_13739	HC2850_2_HC2000_13739	24	1	HC900_13739	1	O:8		uniform
HC2850_2	I	HC2000_1394	HC2850_2_HC2000_1394	7	1	HC900_1394	1	O:8		uniform
HC2850_2	I	HC2000_14011	HC2850_2_HC2000_14011	5	1	HC900_14011	1	O:35		uniform
HC2850_2	I	HC2000_141325	HC2850_2_HC2000_141325	10	1	HC900_141325	1	O:7		uniform
HC2850_2	I	HC2000_1440	HC2850_2_HC2000_1440	142	1	HC900_1440	1	O:4	Y: 4,12:d:-, no serovar name	uniform
HC2850_2	I	HC2000_1447	HC2850_2_HC2000_1447	79	1	HC900_1447	1	O:7		uniform
HC2850_2	I	HC2000_14482	HC2850_2_HC2000_14482	5	1	HC900_14482	1	O:8		uniform
HC2850_2	I	HC2000_146547	HC2850_2_HC2000_146547	8	1	HC900_146547	1	O:43		uniform
HC2850_2	I	HC2000_14727	HC2850_2_HC2000_14727	9	1	HC900_14727	1	O:8		uniform
HC2850_2	I	HC2000_14824	HC2850_2_HC2000_14824	59	1	HC900_14824	1	O:16		uniform
HC2850_2	I	HC2000_15	HC2850_2_HC2000_15	7138	1	HC900_15	1	O:8		uniform
HC2850_2	I	HC2000_150285	HC2850_2_HC2000_150285	5	1	HC900_150285	1	O:45		uniform
HC2850_2	I	HC2000_15151	HC2850_2_HC2000_15151	12	1	HC900_15151	1	O:38		uniform
HC2850_2	I	HC2000_15178	HC2850_2_HC2000_15178	7	1	HC900_15225	1	O:7		uniform
HC2850_2	I	HC2000_155	HC2850_2_HC2000_155	1539	1	HC900_155	1	O:4		uniform
HC2850_2	I	HC2000_155498	HC2850_2_HC2000_155498	6	1	HC900_155498	1	O:28		uniform
HC2850_2	I	HC2000_1570	HC2850_2_HC2000_1570	73	1	HC900_1570	1	O:9		uniform
HC2850_2	I	HC2000_15785	HC2850_2_HC2000_15785	13	1	HC900_15785	1	O:51		uniform
HC2850_2	I	HC2000_15826	HC2850_2_HC2000_15826	10	1	HC900_15826	1	O:13		uniform
HC2850_2	I	HC2000_15887	HC2850_2_HC2000_15887	5	1	HC900_15887	1	O:7		uniform
HC2850_2	I	HC2000_16028	HC2850_2_HC2000_16028	7	1	HC900_16028	1	O:40		uniform
HC2850_2	I	HC2000_1613	HC2850_2_HC2000_1613	35	1	HC900_1613	1	O:13		uniform
HC2850_2	I	HC2000_16158	HC2850_2_HC2000_16158	8	1	HC900_16158	1	O:4		uniform
HC2850_2	I	HC2000_16315	HC2850_2_HC2000_16315	7	1	HC900_16315	1	O:28		uniform
HC2850_2	I	HC2000_164960	HC2850_2_HC2000_164960	11	1	HC900_183076	1	O:4		uniform
HC2850_2	I	HC2000_16607	HC2850_2_HC2000_16607	23	1	HC900_16607	1	O:41		uniform
HC2850_2	I	HC2000_16705	HC2850_2_HC2000_16705	5	1	HC900_16705	1	O:9		uniform
HC2850_2	I	HC2000_167380	HC2850_2_HC2000_167380	3	1	HC900_167380	1	O:43		uniform
HC2850_2	I	HC2000_167462	HC2850_2_HC2000_167462	5	1	HC900_167462	1	O:1,3,19		uniform
HC2850_2	I	HC2000_167465	HC2850_2_HC2000_167465	9	1	HC900_167465	1	O:8		uniform
HC2850_2	I	HC2000_167516	HC2850_2_HC2000_167516	5	1	HC900_167516	1	O:7		uniform
HC2850_2	I	HC2000_167528	HC2850_2_HC2000_167528	2	1	HC900_167528	1	O:28		uniform
HC2850_2	I	HC2000_16768	HC2850_2_HC2000_16768	18	1	HC900_16768	1	O:11		uniform
HC2850_2	I	HC2000_17009	HC2850_2_HC2000_17009	23	1	HC900_17009	1	O:3,10		uniform
HC2850_2	I	HC2000_172	HC2850_2_HC2000_172	7	1	HC900_172	1	O:11		uniform
HC2850_2	I	HC2000_1730	HC2850_2_HC2000_1730	475	1	HC900_1730	1	O:3,10		uniform
HC2850_2	I	HC2000_174959	HC2850_2_HC2000_174959	8	1	HC900_174959	1	O:28		uniform
HC2850_2	I	HC2000_1774	HC2850_2_HC2000_1774	12	1	HC900_1774	1	O:7	Y: all Isangi or not called	uniform
HC2850_2	I	HC2000_1807	HC2850_2_HC2000_1807	7	1	HC900_1807	1	O:8		uniform
HC2850_2	I	HC2000_18162	HC2850_2_HC2000_18162	25	1	HC900_18162	1	O:7		uniform
HC2850_2	I	HC2000_1820	HC2850_2_HC2000_1820	201	1	HC900_1820	1	O:13		uniform
HC2850_2	I	HC2000_18229	HC2850_2_HC2000_18229	17	1	HC900_18229	1	O:6,14		uniform
HC2850_2	I	HC2000_18240	HC2850_2_HC2000_18240	13	1	HC900_18240	1	O:47		uniform
HC2850_2	I	HC2000_18257	HC2850_2_HC2000_18257	24	1	HC900_18257	1	O:41		uniform
HC2850_2	I	HC2000_183077	HC2850_2_HC2000_183077	8	1	HC900_183077	1	O:4		uniform
HC2850_2	I	HC2000_184961	HC2850_2_HC2000_184961	5	1	HC900_184961	1	O:4		uniform
HC2850_2	I	HC2000_184969	HC2850_2_HC2000_184969	4	1	HC900_184969	1	O:35		uniform
HC2850_2	I	HC2000_185	HC2850_2_HC2000_185	3612	1	HC900_185	1	O:7		uniform
HC2850_2	I	HC2000_18621	HC2850_2_HC2000_18621	3	1	HC900_18621	1	O:7		uniform
HC2850_2	I	HC2000_18638	HC2850_2_HC2000_18638	13	1	HC900_18638	1	O:42		uniform
HC2850_2	I	HC2000_18666	HC2850_2_HC2000_18666	12	1	HC900_18666	1	O:6,14		uniform
HC2850_2	I	HC2000_18891	HC2850_2_HC2000_18891	15	1	HC900_18891	1	O:1,3,19		uniform
HC2850_2	I	HC2000_189540	HC2850_2_HC2000_189540	4	1	HC900_189540	1	O:38		uniform
HC2850_2	I	HC2000_19083	HC2850_2_HC2000_19083	6	1	HC900_19083	1	O:7		uniform
HC2850_2	I	HC2000_1929	HC2850_2_HC2000_1929	152	1	HC900_1929	1	O:9		uniform
HC2850_2	I	HC2000_196372	HC2850_2_HC2000_196372	5	1	HC900_196372	1	O:3		uniform
HC2850_2	I	HC2000_19662	HC2850_2_HC2000_19662	20	1	HC900_19662	1	O:13		uniform
HC2850_2	I	HC2000_20	HC2850_2_HC2000_20	144	1	HC900_20	1	O:8		uniform
HC2850_2	I	HC2000_202	HC2850_2_HC2000_202	9511	1	HC900_202	1	O:9		uniform
HC2850_2	I	HC2000_20451	HC2850_2_HC2000_20451	6	1	HC900_20451	1	O:6,14	Y: probably all Warragul	uniform
HC2850_2	I	HC2000_20530	HC2850_2_HC2000_20530	16	1	HC900_20530	1	O:28		uniform
HC2850_2	I	HC2000_20541	HC2850_2_HC2000_20541	14	1	HC900_20541	1	O:35		uniform
HC2850_2	I	HC2000_20547	HC2850_2_HC2000_20547	16	1	HC900_20547	1	O:7		uniform
HC2850_2	I	HC2000_20584	HC2850_2_HC2000_20584	13	1	HC900_20584	1	O:4		uniform
HC2850_2	I	HC2000_20687	HC2850_2_HC2000_20687	28	1	HC900_20687	1	O:8		uniform
HC2850_2	I	HC2000_21064	HC2850_2_HC2000_21064	10	1	HC900_21064	1	O:13		uniform
HC2850_2	I	HC2000_21115	HC2850_2_HC2000_21115	30	1	HC900_21115	1	O:7		uniform
HC2850_2	I	HC2000_214	HC2850_2_HC2000_214	881	1	HC900_214	1	O:8		uniform
HC2850_2	I	HC2000_21574	HC2850_2_HC2000_21574	18	1	HC900_21574	1	O:4		uniform
HC2850_2	I	HC2000_21583	HC2850_2_HC2000_21583	5	1	HC900_21583	1	O:9		uniform
HC2850_2	I	HC2000_21630	HC2850_2_HC2000_21630	6	1	HC900_21630	1	O:30		uniform
HC2850_2	I	HC2000_21755	HC2850_2_HC2000_21755	8	1	HC900_21755	1	O:45		uniform
HC2850_2	I	HC2000_22003	HC2850_2_HC2000_22003	36	1	HC900_22003	1	O:8		uniform
HC2850_2	I	HC2000_221387	HC2850_2_HC2000_221387	5	1	HC900_221387	1	O:7		uniform
HC2850_2	I	HC2000_224	HC2850_2_HC2000_224	277	1	HC900_224	1	O:13		uniform
HC2850_2	I	HC2000_2240	HC2850_2_HC2000_2240	18	1	HC900_2240	1	O:1,3,19		uniform
HC2850_2	I	HC2000_22943	HC2850_2_HC2000_22943	9	1	HC900_22943	1	O:8		uniform
HC2850_2	I	HC2000_230	HC2850_2_HC2000_230	206	1	HC900_230	1	O:16		uniform
HC2850_2	I	HC2000_23813	HC2850_2_HC2000_23813	24	1	HC900_23813	1	O:13		uniform
HC2850_2	I	HC2000_24054	HC2850_2_HC2000_24054	23	1	HC900_24054	1	O:30		uniform
HC2850_2	I	HC2000_24516	HC2850_2_HC2000_24516	10	1	HC900_24516	1	O:4		uniform
HC2850_2	I	HC2000_24600	HC2850_2_HC2000_24600	10	1	HC900_24600	1	O:4		uniform
HC2850_2	I	HC2000_248	HC2850_2_HC2000_248	191	1	HC900_248	1	O:9,46		uniform
HC2850_2	I	HC2000_24890	HC2850_2_HC2000_24890	31	1	HC900_24890	1	O:3,10		uniform
HC2850_2	I	HC2000_25420	HC2850_2_HC2000_25420	17	1	HC900_25420	1	O:4		uniform
HC2850_2	I	HC2000_25765	HC2850_2_HC2000_25765	27	1	HC900_25765	1	O:45		uniform
HC2850_2	I	HC2000_25769	HC2850_2_HC2000_25769	9	1	HC900_25769	1	O:7		uniform
HC2850_2	I	HC2000_25988	HC2850_2_HC2000_25988	7	1	HC900_25988	1	O:3,10		uniform
HC2850_2	I	HC2000_26348	HC2850_2_HC2000_26348	5	1	HC900_26348	1	O:13		uniform
HC2850_2	I	HC2000_26647	HC2850_2_HC2000_26647	7	1	HC900_26647	1	O:11		uniform
HC2850_2	I	HC2000_26781	HC2850_2_HC2000_26781	10	1	HC900_26781	1	O:16	Y: All Saphra	uniform
HC2850_2	I	HC2000_27372	HC2850_2_HC2000_27372	11	1	HC900_27372	1	O:8		uniform
HC2850_2	I	HC2000_27620	HC2850_2_HC2000_27620	13	1	HC900_27620	1	O:7		uniform
HC2850_2	I	HC2000_27785	HC2850_2_HC2000_27785	8	1	HC900_27785	1	O:13		uniform
HC2850_2	I	HC2000_27872	HC2850_2_HC2000_27872	6	1	HC900_27872	1	O:51		uniform
HC2850_2	I	HC2000_27937	HC2850_2_HC2000_27937	22	1	HC900_27937	1	O:4		uniform
HC2850_2	I	HC2000_28	HC2850_2_HC2000_28	4715	1	HC900_28	1	O:4		uniform
HC2850_2	I	HC2000_28027	HC2850_2_HC2000_28027	2	1	HC900_28027	1	O:8		uniform
HC2850_2	I	HC2000_28099	HC2850_2_HC2000_28099	10	1	HC900_28099	1	O:13		uniform
HC2850_2	I	HC2000_28229	HC2850_2_HC2000_28229	7	1	HC900_28229	1	O:7		uniform
HC2850_2	I	HC2000_28523	HC2850_2_HC2000_28523	10	1	HC900_28523	1	O:42		uniform
HC2850_2	I	HC2000_28590	HC2850_2_HC2000_28590	14	1	HC900_28590	1	O:9		uniform
HC2850_2	I	HC2000_28592	HC2850_2_HC2000_28592	2	1	HC900_28592	1	O:43		uniform
HC2850_2	I	HC2000_28735	HC2850_2_HC2000_28735	10	3	HC900_28735	1	O:3,10	Y: 9 Cairina, 1 Zongo	uniform
HC2850_2	I	HC2000_29098	HC2850_2_HC2000_29098	21	1	HC900_29098	1	O:4		uniform
HC2850_2	I	HC2000_29219	HC2850_2_HC2000_29219	10	1	HC900_29219	1	O:4		uniform
HC2850_2	I	HC2000_29842	HC2850_2_HC2000_29842	8	1	HC900_29842	1	O:13		uniform
HC2850_2	I	HC2000_30808	HC2850_2_HC2000_30808	12	1	HC900_30808	1	O:35		uniform
HC2850_2	I	HC2000_3082	HC2850_2_HC2000_3082	44	1	HC900_3082	1	O:16		uniform
HC2850_2	I	HC2000_31	HC2850_2_HC2000_31	321	1	HC900_31	1	O:13		uniform
HC2850_2	I	HC2000_31619	HC2850_2_HC2000_31619	5	1	HC900_31619	1	O:7		uniform
HC2850_2	I	HC2000_318	HC2850_2_HC2000_318	76	1	HC900_318	1	O:3,10		uniform
HC2850_2	I	HC2000_32491	HC2850_2_HC2000_32491	5	1	HC900_73474	1	O:38		uniform
HC2850_2	I	HC2000_3261	HC2850_2_HC2000_3261	454	1	HC900_3261	1	O:13		uniform
HC2850_2	I	HC2000_33077	HC2850_2_HC2000_33077	6	1	HC900_33077	1	O:4		uniform
HC2850_2	I	HC2000_332	HC2850_2_HC2000_332	7	1	HC900_332	1	O:6,14		uniform
HC2850_2	I	HC2000_334	HC2850_2_HC2000_334	114	1	HC900_334	1	O:18		uniform
HC2850_2	I	HC2000_337	HC2850_2_HC2000_337	86	1	HC900_337	1	O:7		uniform
HC2850_2	I	HC2000_3382	HC2850_2_HC2000_3382	1	1	HC900_97036	1	O:8		uniform
HC2850_2	I	HC2000_3390	HC2850_2_HC2000_3390	379	1	HC900_3390	1	O:16		uniform
HC2850_2	I	HC2000_3391	HC2850_2_HC2000_3391	16	1	HC900_3391	1	O:8		uniform
HC2850_2	I	HC2000_35	HC2850_2_HC2000_35	479	1	HC900_35	1	O:13		uniform
HC2850_2	I	HC2000_355	HC2850_2_HC2000_355	72	1	HC900_355	1	O:16		uniform
HC2850_2	I	HC2000_35806	HC2850_2_HC2000_35806	14	1	HC900_35806	1	O:8		uniform
HC2850_2	I	HC2000_364	HC2850_2_HC2000_364	16	1	HC900_364	1	O:7		uniform
HC2850_2	I	HC2000_3664	HC2850_2_HC2000_3664	19	1	HC900_3664	1	O:16		uniform
HC2850_2	I	HC2000_367	HC2850_2_HC2000_367	543	1	HC900_367	1	O:4		uniform
HC2850_2	I	HC2000_368	HC2850_2_HC2000_368	119	1	HC900_368	1	O:7		uniform
HC2850_2	I	HC2000_3689	HC2850_2_HC2000_3689	5	1	HC900_3689	1	O:6,14		uniform
HC2850_2	I	HC2000_370	HC2850_2_HC2000_370	503	1	HC900_370	1	O:8		uniform
HC2850_2	I	HC2000_372	HC2850_2_HC2000_372	32	1	HC900_372	1	O:13		uniform
HC2850_2	I	HC2000_389	HC2850_2_HC2000_389	442	1	HC900_389	1	O:4		uniform
HC2850_2	I	HC2000_39558	HC2850_2_HC2000_39558	17	1	HC900_39558	1	O:7		uniform
HC2850_2	I	HC2000_39683	HC2850_2_HC2000_39683	16	1	HC900_39683	1	O:47		uniform
HC2850_2	I	HC2000_4	HC2850_2_HC2000_4	3256	1	HC900_4	1	O:7	Y: Mbandaka, Lubbock	uniform
HC2850_2	I	HC2000_40174	HC2850_2_HC2000_40174	31	1	HC900_40174	1	O:44		uniform
HC2850_2	I	HC2000_4038	HC2850_2_HC2000_4038	61	1	HC900_4038	1	O:45		uniform
HC2850_2	I	HC2000_40578	HC2850_2_HC2000_40578	9	1	HC900_59500	1	O:9		uniform
HC2850_2	I	HC2000_4126	HC2850_2_HC2000_4126	15	1	HC900_4126	1	O:47		uniform
HC2850_2	I	HC2000_4129	HC2850_2_HC2000_4129	30	1	HC900_4129	1	O:6,14		uniform
HC2850_2	I	HC2000_41643	HC2850_2_HC2000_41643	34	1	HC900_41643	1	O:7		uniform
HC2850_2	I	HC2000_4180	HC2850_2_HC2000_4180	273	1	HC900_4180	1	O:4		uniform
HC2850_2	I	HC2000_42338	HC2850_2_HC2000_42338	5	1	HC900_42338	1	O:7		uniform
HC2850_2	I	HC2000_42447	HC2850_2_HC2000_42447	11	1	HC900_72850	1	O:8		uniform
HC2850_2	I	HC2000_42579	HC2850_2_HC2000_42579	6	1	HC900_42579	1	O:7		uniform
HC2850_2	I	HC2000_42713	HC2850_2_HC2000_42713	7	1	HC900_42713	1	O:4		uniform
HC2850_2	I	HC2000_43068	HC2850_2_HC2000_43068	10	1	HC900_43068	1	O:4		uniform
HC2850_2	I	HC2000_43227	HC2850_2_HC2000_43227	6	1	HC900_43227	1	O:7		uniform
HC2850_2	I	HC2000_44738	HC2850_2_HC2000_44738	11	1	HC900_44738	1	O:11		uniform
HC2850_2	I	HC2000_4606	HC2850_2_HC2000_4606	5	1	HC900_4606	1	O:3,10		uniform
HC2850_2	I	HC2000_470	HC2850_2_HC2000_470	79	1	HC900_470	1	O:3,10		uniform
HC2850_2	I	HC2000_4851	HC2850_2_HC2000_4851	14	1	HC900_4851	1	O:9		uniform
HC2850_2	I	HC2000_4856	HC2850_2_HC2000_4856	5	1	HC900_4856	1	O:13		uniform
HC2850_2	I	HC2000_49167	HC2850_2_HC2000_49167	55	1	HC900_49167	1	O:47	Y: Teshie	uniform
HC2850_2	I	HC2000_4917	HC2850_2_HC2000_4917	120	1	HC900_4917	1	O:1,3,19	Y: Cannstatt	uniform
HC2850_2	I	HC2000_49670	HC2850_2_HC2000_49670	7	1	HC900_49670	1	O:1,3,19		uniform
HC2850_2	I	HC2000_5	HC2850_2_HC2000_5	4153	1	HC900_5	1	O:3,10		uniform
HC2850_2	I	HC2000_504	HC2850_2_HC2000_504	28	1	HC900_504	1	O:4		uniform
HC2850_2	I	HC2000_528	HC2850_2_HC2000_528	1885	1	HC900_528	1	O:8		uniform
HC2850_2	I	HC2000_53305	HC2850_2_HC2000_53305	6	1	HC900_53305	1	O:13		uniform
HC2850_2	I	HC2000_5362	HC2850_2_HC2000_5362	64	1	HC900_5362	1	O:13		uniform
HC2850_2	I	HC2000_5416	HC2850_2_HC2000_5416	14	1	HC900_5416	1	O:11		uniform
HC2850_2	I	HC2000_55	HC2850_2_HC2000_55	515	1	HC900_55	1	O:8		uniform
HC2850_2	I	HC2000_5769	HC2850_2_HC2000_5769	19	1	HC900_5769	1	O:1,3,19		uniform
HC2850_2	I	HC2000_58048	HC2850_2_HC2000_58048	2	1	HC900_58048	1	O:9		uniform
HC2850_2	I	HC2000_58050	HC2850_2_HC2000_58050	1	1	HC900_58050	1	O:1,3,19		uniform
HC2850_2	I	HC2000_58057	HC2850_2_HC2000_58057	4	1	HC900_58057	1	O:7		uniform
HC2850_2	I	HC2000_58593	HC2850_2_HC2000_58593	6	1	HC900_58593	1	O:38		uniform
HC2850_2	I	HC2000_5861	HC2850_2_HC2000_5861	9	1	HC900_5861	1	O:7		uniform
HC2850_2	I	HC2000_591	HC2850_2_HC2000_591	360	1	HC900_591	1	O:8		uniform
HC2850_2	I	HC2000_6023	HC2850_2_HC2000_6023	27	1	HC900_6023	1	O:28		uniform
HC2850_2	I	HC2000_603	HC2850_2_HC2000_603	14	1	HC900_603	1	O:7		uniform
HC2850_2	I	HC2000_61	HC2850_2_HC2000_61	15	1	HC900_61	1	O:6,14		uniform
HC2850_2	I	HC2000_6112	HC2850_2_HC2000_6112	78	3	HC900_6112,HC900_191922,HC900_276788	1	O:6,14	Y: Sundsvall, Soahanina, Charity, Fischerkietz	uniform
HC2850_2	I	HC2000_61770	HC2850_2_HC2000_61770	10	1	HC900_61770	1	O:8		uniform
HC2850_2	I	HC2000_62	HC2850_2_HC2000_62	14	1	HC900_62	1	O:41		uniform
HC2850_2	I	HC2000_621	HC2850_2_HC2000_621	754	1	HC900_621	1	O:7		uniform
HC2850_2	I	HC2000_63056	HC2850_2_HC2000_63056	7	1	HC900_63056	1	O:4		uniform
HC2850_2	I	HC2000_637	HC2850_2_HC2000_637	450	1	HC900_637	1	O:4		uniform
HC2850_2	I	HC2000_6378	HC2850_2_HC2000_6378	11	1	HC900_6378	1	O:7		uniform
HC2850_2	I	HC2000_6387	HC2850_2_HC2000_6387	6	1	HC900_6387	1	O:28		uniform
HC2850_2	I	HC2000_6392	HC2850_2_HC2000_6392	3	1	HC900_6392	1	O:3,10		uniform
HC2850_2	I	HC2000_64	HC2850_2_HC2000_64	132	1	HC900_64	1	O:28		uniform
HC2850_2	I	HC2000_64601	HC2850_2_HC2000_64601	6	1	HC900_64601	1	O:30		uniform
HC2850_2	I	HC2000_64696	HC2850_2_HC2000_64696	17	1	HC900_64696	1	O:28		uniform
HC2850_2	I	HC2000_64866	HC2850_2_HC2000_64866	10	1	HC900_64866	1	O:8		uniform
HC2850_2	I	HC2000_65	HC2850_2_HC2000_65	57	1	HC900_65	1	O:6,14		uniform
HC2850_2	I	HC2000_6515	HC2850_2_HC2000_6515	47	1	HC900_6515	1	O:13		uniform
HC2850_2	I	HC2000_6729	HC2850_2_HC2000_6729	541	1	HC900_6729	1	O:38		uniform
HC2850_2	I	HC2000_673	HC2850_2_HC2000_673	247	1	HC900_673	1	O:1,3,19		uniform
HC2850_2	I	HC2000_68	HC2850_2_HC2000_68	279	1	HC900_68	1	O:1,3,19		uniform
HC2850_2	I	HC2000_6876	HC2850_2_HC2000_6876	21	1	HC900_6876	1	O:16		uniform
HC2850_2	I	HC2000_6945	HC2850_2_HC2000_6945	13	1	HC900_6945	1	O:8		uniform
HC2850_2	I	HC2000_6978	HC2850_2_HC2000_6978	19	1	HC900_6978	1	O:8		uniform
HC2850_2	I	HC2000_70	HC2850_2_HC2000_70	478	1	HC900_70	1	O:8		uniform
HC2850_2	I	HC2000_702	HC2850_2_HC2000_702	81	1	HC900_702	1	O:4		uniform
HC2850_2	I	HC2000_7066	HC2850_2_HC2000_7066	12	1	HC900_7066	1	O:30		uniform
HC2850_2	I	HC2000_709	HC2850_2_HC2000_709	752	1	HC900_709	1	O:8		uniform
HC2850_2	I	HC2000_716	HC2850_2_HC2000_716	283	1	HC900_716	1	O:7		uniform
HC2850_2	I	HC2000_7219	HC2850_2_HC2000_7219	7	1	HC900_7219	1	O:8		uniform
HC2850_2	I	HC2000_7225	HC2850_2_HC2000_7225	24	1	HC900_7225	1	O:45		uniform
HC2850_2	I	HC2000_723	HC2850_2_HC2000_723	16	1	HC900_723	1	O:7		uniform
HC2850_2	I	HC2000_72710	HC2850_2_HC2000_72710	6	1	HC900_72710	1	O:7		uniform
HC2850_2	I	HC2000_72851	HC2850_2_HC2000_72851	15	1	HC900_72851	1	O:8		uniform
HC2850_2	I	HC2000_7296	HC2850_2_HC2000_7296	26	1	HC900_7296	1	O:6,14	Y: Charity, Lindern	uniform
HC2850_2	I	HC2000_73343	HC2850_2_HC2000_73343	22	1	HC900_73343	1	O:44		uniform
HC2850_2	I	HC2000_73382	HC2850_2_HC2000_73382	3	1	HC900_165857	1	O:16or35		uniform
HC2850_2	I	HC2000_74145	HC2850_2_HC2000_74145	10	1	HC900_74145	1	O:4		uniform
HC2850_2	I	HC2000_7505	HC2850_2_HC2000_7505	36	1	HC900_7505	1	O:35		uniform
HC2850_2	I	HC2000_75359	HC2850_2_HC2000_75359	11	1	HC900_75359	1	O:35		uniform
HC2850_2	I	HC2000_7570	HC2850_2_HC2000_7570	35	1	HC900_7570	1	O:8		uniform
HC2850_2	I	HC2000_75839	HC2850_2_HC2000_75839	5	1	HC900_75839	1	O:13		uniform
HC2850_2	I	HC2000_76	HC2850_2_HC2000_76	301	1	HC900_76	1	O:7		uniform
HC2850_2	I	HC2000_7600	HC2850_2_HC2000_7600	18	1	HC900_7600	1	O:30		uniform
HC2850_2	I	HC2000_76051	HC2850_2_HC2000_76051	8	1	HC900_76051	1	O:4		uniform
HC2850_2	I	HC2000_76894	HC2850_2_HC2000_76894	7	1	HC900_76894	1	O:7		uniform
HC2850_2	I	HC2000_781	HC2850_2_HC2000_781	20	1	HC900_781	1	O:3,10		uniform
HC2850_2	I	HC2000_7882	HC2850_2_HC2000_7882	7	1	HC900_7882	1	O:38		uniform
HC2850_2	I	HC2000_79030	HC2850_2_HC2000_79030	5	1	HC900_79030	1	O:13		uniform
HC2850_2	I	HC2000_79041	HC2850_2_HC2000_79041	7	1	HC900_79041	1	O:7		uniform
HC2850_2	I	HC2000_796	HC2850_2_HC2000_796	338	1	HC900_796	1	O:35		uniform
HC2850_2	I	HC2000_805	HC2850_2_HC2000_805	10	1	HC900_805	1	O:7		uniform
HC2850_2	I	HC2000_8198	HC2850_2_HC2000_8198	54	1	HC900_8198	1	O:8		uniform
HC2850_2	I	HC2000_82821	HC2850_2_HC2000_82821	21	1	HC900_82821	1	O:4		uniform
HC2850_2	I	HC2000_82828	HC2850_2_HC2000_82828	5	1	HC900_82828	1	O:60		uniform
HC2850_2	I	HC2000_82860	HC2850_2_HC2000_82860	13	1	HC900_82860	1	O:1,3,19		uniform
HC2850_2	I	HC2000_8560	HC2850_2_HC2000_8560	22	1	HC900_8560	1	O:7		uniform
HC2850_2	I	HC2000_85707	HC2850_2_HC2000_85707	5	1	HC900_85707	1	O:4		uniform
HC2850_2	I	HC2000_869	HC2850_2_HC2000_869	173	1	HC900_869	1	O:9,46		uniform
HC2850_2	I	HC2000_87640	HC2850_2_HC2000_87640	5	1	HC900_87640	1	O:8		uniform
HC2850_2	I	HC2000_887	HC2850_2_HC2000_887	253	1	HC900_887	1	O:7		uniform
HC2850_2	I	HC2000_88818	HC2850_2_HC2000_88818	7	1	HC900_88818	1	O:4		uniform
HC2850_2	I	HC2000_89	HC2850_2_HC2000_89	334	1	HC900_89	1	O:8		uniform
HC2850_2	I	HC2000_893	HC2850_2_HC2000_893	316	1	HC900_893	1	O:8		uniform
HC2850_2	I	HC2000_9078	HC2850_2_HC2000_9078	2	1	HC900_58070	1	O:7		uniform
HC2850_2	I	HC2000_9257	HC2850_2_HC2000_9257	53	1	HC900_9257	1	O:18		uniform
HC2850_2	I	HC2000_93	HC2850_2_HC2000_93	107	1	HC900_93	1	O:9,46		uniform
HC2850_2	I	HC2000_93999	HC2850_2_HC2000_93999	12	1	HC900_93999	1	O:13		uniform
HC2850_2	I	HC2000_94	HC2850_2_HC2000_94	236	1	HC900_94	1	O:8		uniform
HC2850_2	I	HC2000_94004	HC2850_2_HC2000_94004	5	1	HC900_94004	1	O:4		uniform
HC2850_2	I	HC2000_9512	HC2850_2_HC2000_9512	22	1	HC900_9512	1	O:16		uniform
HC2850_2	I	HC2000_9534	HC2850_2_HC2000_9534	36	1	HC900_9534	1	O:47		uniform
HC2850_2	I	HC2000_96952	HC2850_2_HC2000_96952	1	1	HC900_96952	1	O:51		uniform
HC2850_2	I	HC2000_96968	HC2850_2_HC2000_96968	1	1	HC900_96968	1	O:9,46		uniform
HC2850_2	I	HC2000_96975	HC2850_2_HC2000_96975	2	1	HC900_96975	1	O:44		uniform
HC2850_2	I	HC2000_96981	HC2850_2_HC2000_96981	2	1	HC900_96981	1	O:41		uniform
HC2850_2	I	HC2000_97	HC2850_2_HC2000_97	132	1	HC900_97	1	O:30		uniform
HC2850_2	I	HC2000_98	HC2850_2_HC2000_98	14	1	HC900_98	1	O:6,14		uniform
HC2850_2	I	HC2000_99	HC2850_2_HC2000_99	91	1	HC900_99	1	O:7		uniform
HC2850_2	I	HC2000_994	HC2850_2_HC2000_994	63	1	HC900_994	1	O:17		uniform
HC2850_2	I	HC2000_9963	HC2850_2_HC2000_9963	3	1	HC900_9963	1	O:7		uniform
HC2850_7171	I Artefact	HC2000_7410	HC2850_7171_HC2000_7410	19	2	HC900_7410;HC900_96986	2	O:7;O:9,46		multiple	19.4805	15	62	62/77 = 80.5%
HC2850_1	IIIb	HC2000_1	HC2850_1_HC2000_1	1583	44	HC900_60;HC900_360;HC900_474;HC900_582;HC900_610;HC900_1346;HC900_1405;HC900_1614;HC900_1860;HC900_1982;HC900_4640;HC900_6120;HC900_6300;HC900_6935;HC900_6940;HC900_7135;HC900_7621;HC900_7823;HC900_7839;HC900_8225;HC900_11366;HC900_13212;HC900_14199;HC900_16049;HC900_19278;HC900_21918;HC900_27879;HC900_28979;HC900_29086;HC900_29125;HC900_30225;HC900_30521;HC900_30566;HC900_41934;HC900_44078;HC900…	14	Y: O:61;O:60;O:48;O:50;O:65;O:47;O:53;O:6,14;O:16;O:35;O:42;O:58;O:38;O:18		multiple
HC2850_176	IV, VIII	HC2000_176	HC2850_176_HC2000_176	491	12	HC900_176;HC900_246;HC900_608;HC900_7597;HC900_13627;HC900_14696;HC900_24049;HC900_26252;HC900_32314;HC900_40825;HC900_49633;HC900_71120	9	O:6.,7;O:11;O:43;O:44;O:45;O:48;O:50;O:51;O:57		multiple		77	80.5195
HC2850_176	IV, VIII	HC2000_328	HC2850_176_HC2000_328	205	7	HC900_328;HC900_609;HC900_3913;HC900_11557;HC900_21016;HC900_33953;HC900_54457	5	O:44;O:42;O:43;O:48;O:18		multiple
HC2850_71	S. arizonae (IIIa)	HC2000_71	HC2850_71_HC2000_71	355	12	HC900_71;HC900_1379;HC900_1830;HC900_4040;HC900_9678;HC900_11050;HC900_25983;HC900_53619;HC900_58078;HC900_58083;HC900_97007;HC900_98554	5	O:41;O:56|13,23;O:44;O:53;O:13	Y: multiple unnamed serovars, even within single HC900 clusters	multiple
HC2850_71	S. arizonae (IIIa)	HC2000_561	HC2850_71_HC2000_561	165	6	HC900_561;HC900_5493;HC900_11398;HC900_22740;HC900_25903;HC900_58075	4	O:18;O:62;O:48;O:40		multiple
HC2850_724	II, XI	HC2000_743	HC2850_724_HC2000_743	21	3	HC900_26344;HC900_33049;HC900_224201	3	O:13,23;O:28;O:35		multiple
HC2850_71	S. arizonae (IIIa)	HC2000_1457	HC2850_71_HC2000_1457	27	3	HC900_1457;HC900_22882;HC900_28262	2	O:44;O:41		multiple
HC2850_71	S. arizonae (IIIa)	HC2000_17725	HC2850_71_HC2000_17725	14	3	HC900_17725;HC900_49797; HC900_94563	2	O:56, O42	Y:subgroup IIIa, 12 O56, 2 O42/rough	multiple
HC2850_724	II, XI	HC2000_5780	HC2850_724_HC2000_5780	46	2	HC900_5780;HC900_26865	2	O:58;O:30	Y: salamae with three formulates	multiple
HC2850_176	IV,VIII	HC2000_12427	HC2850_176_HC2000_12427	45	2	HC900_12427;HC900_17681	2	O:40;O:16		multiple
HC2850_176	IV, VIII	HC2000_3659	HC2850_176_HC2000_3659	47	2	HC900_3659;HC900_22650	2	O:48;O:43		multiple
HC2850_17691	IX	HC2000_17711	HC2850_17691_HC2000_17711	52	2	HC900_20120;HC900_35955	2	O:39;O:60		multiple
HC2850_17693	IX	HC2000_17693	HC2850_17693_HC2000_17693	19	2	HC900_29334;HC900_63150	2	O:55;O:40		multiple
HC2850_724	II, XI	HC2000_18046	HC2850_724_HC2000_18046	10	1	HC900_20001	2	O:42;O:41; uncertain		multiple
HC2850_71	S. arizonae (IIIa)	HC2000_4317	HC2850_71_HC2000_4317	98	3	HC900_4317;HC900_13769;HC900_17246	1	O:48		uniform
HC2850_724	II, XI	HC2000_14015	HC2850_724_HC2000_14015	22	2	HC900_14015;HC900_97107	1	O:42		uniform
HC2850_724	II, XI	HC2000_4139	HC2850_724_HC2000_4139	27	2	HC900_4139;HC900_26014	1	O:48		uniform
HC2850_724	II, XI	HC2000_724	HC2850_724_HC2000_724	112	2	HC900_724;HC900_4183	1	O:42		uniform
HC2850_176	IV, VIII	HC2000_8256	HC2850_176_HC2000_8256	82	2	HC900_8256;HC900_70497	1	O:43		uniform
HC2850_4208	VII	HC2000_4208	HC2850_4208_HC2000_4208	25	2	HC900_14568;HC900_17697	1	O:40		uniform
HC2850_724	II, XI	HC2000_11215	HC2850_724_HC2000_11215	5	1	HC900_11215	1	O:28		uniform
HC2850_724	II, XI	HC2000_12905	HC2850_724_HC2000_12905	6	1	HC900_12905	1	O:17		uniform
HC2850_724	II, XI	HC2000_15099	HC2850_724_HC2000_15099	7	1	HC900_15099	1	O:40		uniform
HC2850_724	II, XI	HC2000_15409	HC2850_724_HC2000_15409	6	1	HC900_15409	1	O:9		uniform
HC2850_724	II, XI	HC2000_18908	HC2850_724_HC2000_18908	8	1	HC900_18908	1	O:48		uniform
HC2850_724	II, XI	HC2000_191557	HC2850_724_HC2000_191557	5	1	HC900_191557	1	O:4		uniform
HC2850_724	II, XI	HC2000_27486	HC2850_724_HC2000_27486	3	1	HC900_27486	1	O:16		uniform
HC2850_724	II, XI	HC2000_28638	HC2850_724_HC2000_28638	8	1	HC900_28638	1	O:47		uniform
HC2850_724	II, XI	HC2000_30575	HC2850_724_HC2000_30575	6	1	HC900_30575	1	O:47		uniform
HC2850_724	II, XI	HC2000_32508	HC2850_724_HC2000_32508	36	1	HC900_32508	1	O:47		uniform
HC2850_724	II, XI	HC2000_35999	HC2850_724_HC2000_35999	14	1	HC900_35999	1	O:58		uniform
HC2850_724	II, XI	HC2000_36352	HC2850_724_HC2000_36352	3	1	HC900_36352	1	O:56		uniform
HC2850_724	II, XI	HC2000_4229	HC2850_724_HC2000_4229	5	1	HC900_4229	1	O:4		uniform
HC2850_724	II, XI	HC2000_42340	HC2850_724_HC2000_42340	5	1	HC900_42340	1	O:60		uniform
HC2850_724	II, XI	HC2000_42734	HC2850_724_HC2000_42734	2	1	HC900_97100	1	O:58		uniform
HC2850_724	II, XI	HC2000_43882	HC2850_724_HC2000_43882	13	1	HC900_43882	1	O:50		uniform
HC2850_724	II, XI	HC2000_53503	HC2850_724_HC2000_53503	8	1	HC900_53503	1	O:41		uniform
HC2850_724	II, XI	HC2000_58051	HC2850_724_HC2000_58051	1	1	HC900_58051	1	O:13		uniform
HC2850_724	II, XI	HC2000_6824	HC2850_724_HC2000_6824	31	1	HC900_20862	1	O:4		uniform
HC2850_724	II, XI	HC2000_6852	HC2850_724_HC2000_6852	15	1	HC900_6852	1	O:47		uniform
HC2850_724	II, XI	HC2000_7019	HC2850_724_HC2000_7019	8	1	HC900_42348	1	O:58		uniform
HC2850_724	II, XI	HC2000_74098	HC2850_724_HC2000_74098	12	1	HC900_74098	1	O:16		uniform
HC2850_724	II, XI	HC2000_84874	HC2850_724_HC2000_84874	16	1	HC900_84874	1	O:16		uniform
HC2850_724	II, XI	HC2000_96995	HC2850_724_HC2000_96995	1	1	HC900_96995	1	O:57		uniform
HC2850_724	II, XI	HC2000_97096	HC2850_724_HC2000_97096	3	1	HC900_97096	1	O:50		uniform
HC2850_1	IIIb	HC2000_2517	HC2850_1_HC2000_2517	9	1	HC900_2517	1	O:60		uniform
HC2850_1	IIIb	HC2000_31965	HC2850_1_HC2000_31965	8	1	HC900_31965	1	O:50		uniform
HC2850_1	IIIb	HC2000_6109	HC2850_1_HC2000_6109	6	1	HC900_6109	1	O:57		uniform
HC2850_176	IV, VIII	HC2000_13380	HC2850_176_HC2000_13380	16	1	HC900_13380	1	O:43		uniform
HC2850_176	IV, VIII	HC2000_156239	HC2850_176_HC2000_156239	1	1	HC900_156239	1	O:53		uniform
HC2850_176	IV, VIII	HC2000_16700	HC2850_176_HC2000_16700	7	1	HC900_16700	1	O:38		uniform
HC2850_176	IV, VIII	HC2000_17722	HC2850_176_HC2000_17722	6	1	HC900_117027	1	O:40		uniform
HC2850_176	IV, VIII	HC2000_18263	HC2850_176_HC2000_18263	41	1	HC900_18263	1	O:45		uniform
HC2850_176	IV, VIII	HC2000_18717	HC2850_176_HC2000_18717	48	1	HC900_18717	1	O:44		uniform
HC2850_176	IV, VIII	HC2000_42265	HC2850_176_HC2000_42265	11	1	HC900_42265	1	O:7		uniform
HC2850_176	IV, VIII	HC2000_44248	HC2850_176_HC2000_44248	9	1	HC900_58520	1	O:7		uniform
HC2850_176	IV, VIII	HC2000_70329	HC2850_176_HC2000_70329	12	1	HC900_70329	1	O:43		uniform
HC2850_215890	Novel species	HC2000_215890	HC2850_215890_HC2000_215890	5	1	HC900_215890	1	O:13		uniform
HC2850_71	S. arizonae (IIIa)	HC2000_36354	HC2850_71_HC2000_36354	2	1	HC900_36354	1	O:63		uniform
HC2850_71	S. arizonae (IIIa)	HC2000_43202	HC2850_71_HC2000_43202	2	1	HC900_43202	1	O:62		uniform
HC2850_71	S. arizonae (IIIa)	HC2000_49828	HC2850_71_HC2000_49828	5	1	HC900_49828	1	O:41		uniform
HC2850_71	S. arizonae (IIIa)	HC2000_58071	HC2850_71_HC2000_58071	1	1	HC900_58071	1	O:40		uniform
HC2850_71	S. arizonae (IIIa)	HC2000_58077	HC2850_71_HC2000_58077	2	1	HC900_58077	1	O:48		uniform
HC2850_71	S. arizonae (IIIa)	HC2000_58079	HC2850_71_HC2000_58079	1	1	HC900_58079	1	O:48		uniform
HC2850_71	S. arizonae (IIIa)	HC2000_64070	HC2850_71_HC2000_64070	10	1	HC900_64070	1	O:53		uniform
HC2850_4374	S. bongori	HC2000_18123	HC2850_4374_HC2000_18123	5	1	HC900_18132	1	O:40		uniform
HC2850_4374	S. bongori	HC2000_29492	HC2850_4374_HC2000_29492	6	1	HC900_29492	1	O:60		uniform
HC2850_4374	S. bongori	HC2000_4374	HC2850_4374_HC2000_4374	15	1	HC900_4374	1	O:48		uniform
HC2850_4374	S. bongori	HC2000_4530	HC2850_4374_HC2000_4530	5	1	HC900_4530	1	O:66		uniform
HC2850_4374	S. bongori	HC2000_5470	HC2850_4374_HC2000_5470	24	1	HC900_5470	1	O:48		uniform
HC2850_4374	S. bongori	HC2000_5479	HC2850_4374_HC2000_5479	4	1	HC900_5479	1	O:48		uniform
HC2850_4374	S. bongori	HC2000_5523	HC2850_4374_HC2000_5523	13	1	HC900_5523	1	O:66		uniform
HC2850_11201	VI	HC2000_11201	HC2850_11201_HC2000_11201	18	1	HC900_11201	1	O:6,14		uniform
HC2850_11201	VI	HC2000_18049	HC2850_11201_HC2000_18049	5	1	HC900_18049	1	O:45		uniform
HC2850_11201	VI	HC2000_23725	HC2850_11201_HC2000_23725	6	1	HC900_43971	1	O:6		uniform
HC2850_11201	VI	HC2000_42435	HC2850_11201_HC2000_42435	5	1	HC900_42435	1	O:41		uniform
