## Supplementary material for "EnteroBase: Hierarchical clustering of 100,000s of bacterial genomes into species/sub-species and populations": Table S10

### Sheet: Lookup Table
Supplemental Table S10. Lookup table for Salmonella from HC2000 through HC900 to Serovar.
HC2000	HC900	Serovar
1	60	IIIb 61:I:Z53
1	360	Iiib 60:R:E,N,X,Z15
1	474	61:-:1,5,7
1	582	IIIb 48:z52:z
1	610	IIIb 48:i:z
1	1346	IIIb 50:k:z
1	1405	IIIb 61:l,v:1,5,7:[z57]
1	1614	IIIb 61:z52:z53
1	1860	IIIb 48:z10:e,n,x,z15
1	1982	IIIb 61:i:z
1	4640	IIIb 61:l,v:z35
1	6120	IIIb 65:z10:e,n,x,z15
1	6300	IIIb 50:r:z:[z67]
1	6893	IIIb 60:z52:z53
1	6935	IIIb 47:k:z53 or IIIb 47:k:z35
1	6940	IIIb 53:z10:z35
1	7135	IIIb 47:k:z35
1	7621	IIIb 6,14:z10:z
1	7823	Iiib 50:R:Z:[Z67]
1	7839	IIIb 47:k:z35
1	8225	IIIB 16:z10:e,n,x,z15 or IIIB 17:z10:e,n,x,z15
1	11366	IIIb 50:k:z
1	13212	IIIb 35:k:e,n,x,z15
1	14199	IIIb 42:(k):z35
1	14687	IIIb 6,7:l,v:z53 (Predicted) or 38:l,v:z53 (Predicted)
1	16049	IIIb 61:r:z53:[z47],[z50]
1	19278	IIIb 65:(k):z
1	21918	IIIb 50:l,v:z35
1	27879	IIIb 50:z52:z
1	28979	IIIb 61:r:z
1	29086	IIIb 61:i:z53
1	29125	IIIb 47:k:z53
1	30225	IIIb 65:z10:e,n,x,z15
1	30566	IIIb 61:k:z35
1	44078	IIIb 60:r:z
1	44232	IIIb 38:z10:z53
1	47741	IIIb 61:c:1,5,7
1	54816	IIIb 35:r:e,n,x,z15
1	54829	IIIb 18:z47:z
1	67763	IIIb 50:r:z35
1	109490	IIIb 48:i:z35
2	2	Typhimurium
2	8	Haifa
2	79	Saintpaul
2	143	Stanleyville
2	536	Heidelberg
2	1299	Coeln
2	1304	Kisangani
2	1706	Shubra
2	1898	Reading
2	4616	Stanleyville
2	5927	Saintpaul
2	6511	Typhimurium
2	6910	Typhimurium
2	9898	Stanleyville
3	3	Derby
4	4	Mbandaka
5	5	Anatum
10	10	Adelaide
10	20482	Adelaide
12	12	Enteritidis
12	25	Dublin
12	2226	Enteritidis
12	3589	Enteritidis
12	4908	Gallinarum or Enteritidis
12	5460	Gallinarum
15	15	Kentucky
16	16	Montevideo
16	73	Montevideo
16	80	Montevideo
16	1461	Oranienburg
17	17	Chailey
17	159	Hadar
17	7054	Kottbus
19	19	Poona
19	1288	Poona
19	1479	Poona
19	4173	Poona
19	4525	Poona
19	4796	Poona
19	10825	Poona
20	20	Brunei
22	22	Manhattan
22	49	Muenchen
22	59	Muenchen
28	28	Agona
31	31	Cubana
35	35	Worthington
36	36	Infantis
36	6562	Infantis
36	8709	Infantis
37	37	London
37	1542	London
40	40	Cerro
40	56	Cerro
40	9446	Cerro
40	42680	Cerro
42	42	Senftenberg
42	1537	Senftenberg
44	44	Newport
44	391	Newport
44	401	Newport
44	6425	Muenchen
47	47	Muenster
47	6895	Butantan
54	54	Schwarzengrund
54	57	Give
54	430	Bredeney
54	907	Bredeney
54	24937	Kimuenza
55	55	Albany
61	61	Uzaramo
62	62	Waycross
63	63	Glostrup
63	20444	Glostrup
63	49232	Glostrup
64	64	Cotham
65	65	Florida
66	66	Kottbus
66	8248	Kottbus
67	67	Durham
67	1497	Mississippi
67	7142	Telelkebir
67	16678	Mississippi
67	40795	Telelkebir
68	68	Liverpool
70	70	Corvallis
71	71	IIIa 41:z4,z23:-
71	1379	IIIa 56:z4,z23,z32:-
71	1830	IIIa 41:z4,z23:-
71	4040	IIIa 41:z4,z23:-
71	9678	Iii 44:Z4,Z32:-
71	11050	IIIa 53:z4,z23:-
71	25983	IIIa 41:z4,z23:-
71	53619	IIIa [1],13,23:g,z51:-
76	76	Oslo
89	89	Altona
93	93	Fresno
94	94	Bovismorbificans
95	95	Wien
95	491	Bochum
97	97	Soerenga
98	98	Horsham
99	99	Lille
100	100	Kingabwa
100	336	Kingabwa
101	101	Bareilly
101	116	Bareilly
101	19992	Bareilly
102	102	Wandsworth
103	103	Roodepoort
104	104	Lomalinda
105	105	Vitkin
106	106	Lome
106	314	Weltevreden
106	1528	Wangata
106	3413	Plymouth
106	6828	Ridge
106	7453	Wangata
106	20524	Altona
106	20591	Gallinarum or Enteritidis
106	25481	Wangata
106	29518	Noya or Akanji
106	35731	Zega
106	43000	Gallinarum or Enteritidis
106	57130	Lome
106	64816	Benin
106	165528	Another pseudo Enteritidis related to Weltevreden
107	107	Lexington
108	108	Matadi
110	110	Okatie
111	111	Virchow
111	7494	Virchow
111	16744	Colindale
111	26490	Strathcona
111	27125	Virchow
118	118	Chester
118	592	Brandenburg
118	593	Reading
118	1316	Chester
118	14972	Arechavaleta
118	71632	Duisburg
118	111099	Kaapstad
119	119	Thompson
120	120	Newport
120	65092	Newport
125	125	Berta
136	136	Oranienburg
136	27774	Oranienburg
137	137	Meleagridis
139	139	Tennessee
139	6894	Tennessee
141	141	Potsdam
141	725	Bonn
141	898	Mikawasima
141	14679	Irumu
141	20409	Richmond
141	25247	Bonn
141	25438	Bonn
141	66519	Bonn
141	71517	Concord
142	142	Rissen
155	155	Paratyphi B var. L(+) tartrate+
161	161	Bonariensis
172	172	Woodinville
176	176	IV 50:z4,z23:-
176	246	IV 48:z4,z32:-
176	608	IV 50:g,z51:-
176	7597	IV [1],44:z4,z32:-
176	13627	IV 50:g,z51:-
176	14696	IV 11:g,z51:-
176	17595	IV 6,7:z4,z23:- or IV 11:z4,z23:-
176	26252	IV 11:z4,z23:-
176	32314	IV 48:g,z51:-
176	40825	Either IV 44:z4,z24:- or IV 44:z4,z32:-
185	185	Braenderup
195	195	Havana
195	3668	Havana
202	202	Typhi
204	204	Javiana
204	590	Javiana
204	1156	Eastbourne
204	14979	Eastbourne and Eastbourne monophasic
204	106452	Miami
211	211	Stanley
211	6183	I 4,[5],12:b:- or Schleissheim
214	214	Bovismorbificans
224	224	Kedougou
230	230	Hvittingfoss
242	242	Aberdeen
242	5658	Wentworth
242	13490	Chingola
247	247	Lexington
247	924	Orion
248	248	Ouakam
276	276	Uganda
299	299	Agama
299	7331	Agama
299	7929	Agama
299	25363	Agama
299	28700	Agama
299	49777	Nigeria
299	73236	Nigeria
299	127074	Nigeria
300	300	Limete
300	1328	Ituri
313	313	Minnesota
313	3151	Ruiru
318	318	Amsterdam
328	609	IV 44:z4,z23:-
328	3913	IV 42:z36,[z38]:-
328	11557	IV 43:z4,z23:-
328	21016	IV 48:g,z51:-
328	33953	IV 48:g,z51:-
328	54457	IV 18:z36,z38:-
332	332	Buzu
334	334	Cerro
337	337	Oranienburg
340	340	Rubislaw
340	604	Rubislaw
340	1935	Abaetetuba
340	4722	Maracaibo
340	4748	Rubislaw
344	344	Takoradi
344	921	Takoradi
355	355	Barranquilla
363	363	Carrau
363	4035	Onderstepoort
363	4835	Magumeri
363	4844	Onderstepoort
364	364	Montevideo
367	367	Paratyphi B var. L(+) tartrate+
368	368	Isangi
369	369	Panama
369	1744	Arechavaleta
369	4758	Durban
370	370	Newport
372	372	Kintambo
389	389	Paratyphi B var. L(+) tartrate+
459	459	Johannesburg
466	466	Idikan
466	2009	Idikan
468	468	Gaminara
468	3955	Gaminara
468	13235	Welikade
470	470	Amsterdam
472	472	Kottbus
472	1677	Kottbus
480	480	Pomona
480	41540	Halle
504	504	Eko
528	528	Kentucky
561	561	IIIa 18:z4,z23:-
561	5493	IIIa 62:z36:-
561	11398	IIIa 18:z4,z32:-
561	22740	IIIa 48:g,z51:-
561	25903	Probably wrong
587	587	Paratyphi A
587	12563	Sendai
591	591	Blockley
596	596	Abony
596	6919	Abony
601	6312	Denver
601	9563	Denver
601	13796	Weslaco
601	57094	Texas
603	603	Rissen
621	621	Ohio
637	637	Saintpaul
639	639	Norwich
639	9749	Norwich
639	12760	Norwich
673	673	Senftenberg
702	702	Derby
709	709	Litchfield
716	716	Virchow
723	723	Oakland
724	724	II 42:r:-
724	4183	II 42:z29:-
726	726	II 1,13,22:g,t:[1,5]
750	750	Concord
750	7922	Concord
781	781	Falkensee
790	790	Havana
796	796	Alachua
805	805	Oranienburg
869	869	Baildon
887	887	Thompson
893	893	Kentucky
994	994	Michigan
1013	1374	Malstatt
1016	1016	Kiambu
1024	1024	Hartford
1105	1105	I 4,[5],12:b:- or Schleissheim
1105	1496	Paratyphi B var. Java monophasic
1111	1111	Krefeld
1185	1185	Luciana
1235	1235	Berkeley
1251	1251	Bareilly
1272	1272	Choleraesuis
1272	4381	Paratyphi C
1272	12567	Typhisuis
1272	18096	Paratyphi C or Choleraesuis or Typhisuis
1281	1281	Blijdorp
1285	1285	Hull
1289	1450	Napoli
1289	1543	Napoli
1289	7673	Napoli
1289	20879	Napoli
1289	107023	Napoli
1290	1290	Indiana
1291	1291	Emek
1305	1305	Oranienburg
1305	1324	Oranienburg
1305	12695	Oranienburg
1313	1313	Kingston
1350	1350	Ajiobo
1350	93995	Ajiobo
1372	1372	Derby
1394	1394	Duesseldorf
1438	1438	Monschaui
1438	39624	Anecho
1440	1440	I 4,12:D:-
1447	1447	Singapore
1457	1457	IIIa 44:z4,z24:-
1457	22882	IIIa 41:z4,z23:-
1457	28262	IIIa 44:z4,z23:-
1458	1458	Amager
1458	10294	Nchanga
1516	1516	Livingstone
1516	2636	Livingstone
1520	1520	Telelkebir
1520	7886	Telelkebir
1520	20452	Telelkebir
1533	1533	Augustenborg
1570	1570	Enteritidis
1613	1613	Ibadan
1730	1730	Give
1774	1774	Isangi
1820	1820	Havana
1929	1929	Miami
2240	2240	Llandoff
2517	2517	IIIb 60:i:[e,n,x,z15]
3082	3082	Orientalis
3261	3261	Agbeni
3390	3390	Hvittingfoss
3391	3391	Muenchen
3659	3659	IV 48:g,z51:-
3659	22650	IV 43:z4,z23:-
3664	3664	Saphra
3943	3943	Holcomb
3943	7958	Tallahassee
4038	4038	Apapa
4126	4126	Mountpleasant
4129	4129	Teko
4139	4139	II 48:d:z6
4139	26014	II 48:d:z6
4180	4180	Derby
4208	14568	IV [1],40:z4,z32:- or IIIa 40:z4,z32:-
4208	17697	VII 1,40:g,z51:-
4317	4317	IIIa 48:z4,z23,z32:-
4317	13769	IIIa 48:g,z51:-
4317	17246	IIIa 48:z4,z23,z32:-
4338	4338	Mississippi
4338	49497	Mississippi
4338	169951	Mississippi
4372	4372	Bispebjerg
4372	33057	Abortusequi
4372	78428	Fulica
4374	4374	S. Bongori Ser. 48:Z81:-
4420	4420	Decatur
4420	5898	Decatur
4530	4530	V 66:39:- or V 66:z81:-
4606	4606	Muenster
4839	72870	Ekotedo
4851	4851	Goverdhan
4917	4917	Cannstatt
5362	5362	Putten
5416	5416	Telhashomer
5470	5470	V 48:z35:-
5523	5523	V 66:z41:-
5769	5769	Senftenberg
5780	5780	II 58:l,z13,z28:z6
5780	26865	II 30:l,z28:z6
5861	5861	Decatur
5930	5930	Livingstone
5930	15694	Livingstone
5938	25503	Mikawasima
6023	6023	Telaviv
6109	6109	IIIb 57:k:e,n,x,z15
6112	6112	Sundsvall
6378	6378	Edinburg
6387	6387	Wedding
6515	6515	Havana
6729	6729	Inverness
6774	68141	Derby
6778	16661	Saintpaul
6824	20862	II 1,4,[5],12,[27]:b:[e,n,x]
6852	6852	Khami
6876	6876	Szentes
6908	6908	Umbilo
6908	7346	Vitkin
6945	6945	Curacao
6961	6961	Enteritidis
6978	6978	Manchester
7019	42348	II 58:d:z6
7023	7023	Goldcoast
7023	29640	Goldcoast
7027	7027	Ball
7066	7066	Ago
7219	7219	Altona
7225	7225	45:B:-
7240	7240	Nima
7240	10307	Nima
7240	70185	Nima
7296	7296	Charity
7410	7410	Kambole
7505	7505	Alachua
7570	7570	Kentucky
7600	7600	Ago
7882	7882	Perth
8198	8198	Molade
8256	8256	IV 43:z4,z23:-
8560	8560	Oranienburg
8712	8712	Stanleyville
8712	87592	Stanleyville
9257	9257	Fluntern
9512	9512	Yoruba
9534	9534	Bere
10058	10058	Livingstone
10096	10096	Kirkee
10096	20569	Kirkee
10219	10219	Caracas
10219	20585	Caracas
10254	10254	Infantis
10745	10745	Rubislaw
10747	10747	Toucra
10811	10811	Gambia
11051	11051	Belem or Santiago
11175	11175	I 50:y:-
11201	11201	VI [1],6,14,[25]:a:e,n,x
11208	11208	Farmsen
11225	11225	Salford
11228	11228	Bangkok
11542	11542	Matopeni
11551	11551	Freetown
12161	12161	Newport
12406	12406	Brazil
12418	12418	Pensacola or Sangalkam
12427	12427	IV [1],40:z4,z32:-
12427	17681	IV 16:z4,z32:-
12453	12453	Ealing
12453	20491	Ealing
12453	40910	Widemarsh
12468	12468	11:Z41:E,N,Z15
12468	20578	Vejle or Nchanga or Cuckmere
12468	36143	Anfo
12468	36862	Karamoja
12468	39729	Vejle
12499	12499	4:b:-
12864	12864	Oranienburg
12888	12888	Carmel
12905	12905	II 17:g,t:-
12926	12926	Veneziana
13123	13123	Kisarawe
13258	13258	Edinburg or Brazzaville
13380	13380	IV 43:z4,z23:-
13385	13385	Westminster
13650	13650	Jangwani
13739	13739	Apeyeme
14011	14011	Ealing
14015	14015	II 42:b:e,n,x,z15
14727	14727	Molade
14824	14824	Nottingham
15099	15099	II 40:z4,z24:z39
15151	15151	Lansing
15178	15225	I 6,7:z4,z23:-
15409	15409	9,12:z29:1,5
15785	15785	Treforest
15826	15826	Kintambo
15887	15887	Denver or Oakland
16028	16028	Saugus
16158	16158	Brandenburg
16315	16315	Hermannswerder
16607	16607	Waycross
16768	16768	Chandans
17009	17009	London
17693	29334	55:z39:-; Novel subspecies C
17711	35955	II O60:Z10:Z39
17722	117027	IV 40:g,t:-
17725	49797	IIIa 56:z4,z23:-
18046	20001	II 42:z:1,5
18162	18162	Oranienburg
18229	18229	Poano
18240	18240	Luke
18257	18257	Offa
18263	18263	IV 45:g,z51:-
18571	73850	Hato
18638	18638	IIIa 42:z4,z23:-
18666	18666	Beaudesert
18717	18717	IV 44:z36,[z38]:-
18891	18891	Taksony
18908	18908	II 48:z10:- or II 17:z10:-
19083	19083	Ngili
19662	19662	Grumpensis
20451	20451	Warragul or Kaitaan or Othmarschen
20530	20530	Nima
20541	20541	Anecho
20547	20547	Galiema
20584	20584	Lagos
20687	20687	Herston
21115	21115	Kenya
21452	21452	Carno
21452	25866	Krefeld
21574	21574	Banana
21630	21630	Odozi
21755	21755	Jodhpur
22003	22003	Gatuni
22943	22943	Albany
23813	23813	Mishmarhaemek
24054	24054	Kumasi
24516	24516	Duisburg
24600	24600	Paratyphi B var. Java monophasic
24662	28515	Glostrup
24662	31149	Stourbridge
24890	24890	Elisabethville
25266	25266	Agoueve
25266	65014	Agoueve
25420	25420	Schwarzengrund
25765	25765	Lattenkamp
25769	25769	Neukoelln
26227	129341	Havana
26348	26348	Livingstone or Kisii
26647	26647	Marseille
26666	26666	Banana
26666	70506	Hato
26781	26781	Saphra
27372	27372	Corvallis
27620	27620	Birkenhead
27785	27785	Cubana
27872	27872	Overschie
27937	27937	Fulica
28099	28099	Mississippi
28229	28229	Rissen
28292	28292	Brancaster
28292	44712	Brancaster
28638	28638	II 47:a:1,5
28735	28735	Cairina
29098	29098	Fulica
29219	29219	Kingston
29492	29492	V 60:z41:-
29842	29842	Agbeni
30575	30575	II 47:d:z39
30808	30808	Adelaide
31468	31468	Nagoya
31468	71258	Adjame
31619	31619	Georgia
31965	31965	IIIb 50:r:1,5,(7)
32508	32508	II 47:b:1,5, 33
33077	33077	Abortusovis
35806	35806	Aba
35999	35999	II 58:c:z6
39558	39558	Tennessee
39683	39683	Bergen
40174	40174	Guinea
40578	59500	non-classical Enteritidis
41643	41643	Oslo
42265	42265	IV 6,7:z36:-
42338	42338	Decatur
42340	42340	II 60:g,m,t:z6
42447	72850	Chomedy or Glostrup
42579	42579	Thompson
43068	43068	Canada
43882	43882	II 50:b:z6
44248	58520	IV 6,7:z4,z24:-
44738	44738	Marseille or Solt
49167	49167	Teshie
49670	49670	Senftenberg
49828	49828	IIIa 41:z4,z24:-
53305	53305	Okatie
53503	53503	II 41:z10:1,2
61770	61770	Apeyeme
63056	63056	Uncertain
64070	64070	IIIa 53:z4,z23,z32:-
64601	64601	Godesberg
64696	64696	Guildford
64866	64866	Praha
70329	70329	Uncertain
72851	72851	Corvallis
73343	73343	Koketime
73555	73555	Wangata
73555	121969	Stanleyville
74098	74098	II 16:m,t:-
74145	74145	Hessarek
75359	75359	Monschaui
75839	75839	Okatie or Newyork
76051	76051	Clackamas
76894	76894	Lockleaze or Georgia
79030	79030	Kodjovi
79041	79041	Wil
82821	82821	Schleissheim
82860	82860	Ouagadougou
84874	84874	II 16:a:z6
84980	84980	Havana
87640	87640	Giza or Lamphun
88818	88818	Stanleyville
93999	93999	Ordonez
94004	94004	Wagenia
107043	107043	Kapemba
114208	119855	Ajiobo
116333	116333	Nijmegen
124904	124904	Offa
128757	128757	Corvallis
129081	129081	Kingston
131108	131108	Eboko
141325	141325	Oranienburg
167462	167462	Llandoff
167516	167516	Strathcona
174959	174959	Vanier or Amoutive
183077	183077	Brancaster
184961	184961	Legon
0

### Sheet: Breakdown
			1
Row Labels			2
1	40		3
61:-:1,5,7			4
IIIB 16:z10:e,n,x,z15 or IIIB 17:z10:e,n,x,z15			5
IIIb 18:z47:z			10
IIIb 35:k:e,n,x,z15			12
IIIb 35:r:e,n,x,z15			15
IIIb 38:z10:z53			16
IIIb 42:(k):z35			17
IIIb 47:k:z35			19
IIIb 47:k:z53			20
IIIb 47:k:z53 or IIIb 47:k:z35			22
IIIb 48:i:z			28
IIIb 48:i:z35			31
IIIb 48:z10:e,n,x,z15			35
IIIb 48:z52:z			36
IIIb 50:k:z			37
IIIb 50:l,v:z35			40
IIIb 50:r:z:[z67]			42
IIIb 50:r:z35			44
IIIb 50:z52:z			47
IIIb 53:z10:z35			54
IIIb 6,14:z10:z			55
IIIb 6,7:l,v:z53 (Predicted) or 38:l,v:z53 (Predicted)			61
Iiib 60:R:E,N,X,Z15			62
IIIb 60:r:z			63
IIIb 60:z52:z53			64
IIIb 61:c:1,5,7			65
IIIb 61:i:z			66
Iiib 61:I:Z53			67
IIIb 61:k:z35			68
IIIb 61:l,v:1,5,7:[z57]			70
IIIb 61:l,v:z35			71
IIIb 61:r:z			76
IIIb 61:r:z53:[z47],[z50]			89
IIIb 61:z52:z53			93
IIIb 65:(k):z			94
IIIb 65:z10:e,n,x,z15			95
10			97
Adelaide			98
100			99
Kingabwa			100
10058			101
Livingstone			102
10096			103
Kirkee			104
101			105
Bareilly			106
1013			107
Malstatt			108
1016			110
Kiambu			111
102			118
Wandsworth			119
10219			120
Caracas			125
1024			136
Hartford			137
10254			139
Infantis			141
103			142
Roodepoort			155
104			161
Lomalinda			172
105			176
Vitkin			185
106	11		195
Altona			202
Another pseudo Enteritidis related to Weltevreden			204
Benin			211
Gallinarum or Enteritidis			214
Lome			224
Noya or Akanji			230
Plymouth			242
Ridge			247
Wangata			248
Weltevreden			276
Zega			299
107			300
Lexington			313
107043			318
Kapemba			328
10745			332
Rubislaw			334
10747			337
Toucra			340
108			344
Matadi			355
10811			363
Gambia			364
110			367
Okatie			368
1105	3		369
I 4,[5],12:b:- or Schleissheim			370
Paratyphi B var. Java monophasic			372
11051	2		389
Belem or Santiago			459
111	3		466
Colindale			468
Strathcona			470
Virchow			472
1111			480
Krefeld			504
11175			528
I 50:y:-			561
11201			587
VI [1],6,14,[25]:a:e,n,x			591
11208			596
Farmsen			601
11225			603
Salford			621
11228			637
Bangkok			639
114208			673
Ajiobo			702
11542			709
Matopeni			716
11551			723
Freetown			724
116333			726
Nijmegen			750
118	6		781
Arechavaleta			790
Brandenburg			796
Chester			805
Duisburg			869
Kaapstad			887
Reading			893
1185			994
Luciana			1013
119			1016
Thompson			1024
12	4		1105
Dublin			1111
Enteritidis			1185
Gallinarum			1235
Gallinarum or Enteritidis			1251
120			1272
Newport			1281
12161			1285
Newport			1289
1235			1290
Berkeley			1291
12406			1305
Brazil			1313
12418	2		1350
Pensacola or Sangalkam			1372
12427	2		1394
IV [1],40:z4,z32:-			1438
IV 16:z4,z32:-			1440
12453	2		1447
Ealing			1457
Widemarsh			1458
12468	4		1516
11:Z41:E,N,Z15			1520
Anfo			1533
Karamoja			1570
Vejle			1613
Vejle or Nchanga or Cuckmere			1730
124904			1774
Offa			1820
12499			1929
4:b:-			2240
125			2517
Berta			3082
1251			3261
Bareilly			3390
1272	4		3391
Choleraesuis			3659
Paratyphi C			3664
Paratyphi C or Choleraesuis or Typhisuis			3943
Typhisuis			4038
1281			4126
Blijdorp			4129
1285			4139
Hull			4180
12864			4208
Oranienburg			4317
128757			4338
Corvallis			4372
12888			4374
Carmel			4420
1289			4530
Napoli			4606
1290			4839
Indiana			4851
12905			4917
II 17:g,t:-			5362
129081			5416
Kingston			5470
1291			5523
Emek			5769
12926			5780
Veneziana			5861
1305			5930
Oranienburg			5938
131108			6023
Eboko			6109
13123			6112
Kisarawe			6378
1313			6387
Kingston			6515
13258	2		6729
Edinburg or Brazzaville			6774
13380			6778
IV 43:z4,z23:-			6824
13385			6852
Westminster			6876
1350			6908
Ajiobo			6945
136			6961
Oranienburg			6978
13650			7019
Jangwani			7023
137			7027
Meleagridis			7066
1372			7219
Derby			7225
13739			7240
Apeyeme			7296
139			7410
Tennessee			7505
1394			7570
Duesseldorf			7600
14011			7882
Ealing			8198
14015			8256
II 42:b:e,n,x,z15			8560
141	6		8712
Bonn			9257
Concord			9512
Irumu			9534
Mikawasima			10058
Potsdam			10096
Richmond			10219
141325			10254
Oranienburg			10745
142			10747
Rissen			10811
1438	2		11051
Anecho			11175
Monschaui			11201
1440			11208
I 4,12:D:-			11225
1447			11228
Singapore			11542
1457	3		11551
IIIa 41:z4,z23:-			12161
IIIa 44:z4,z23:-			12406
IIIa 44:z4,z24:-			12418
1458	2		12427
Amager			12453
Nchanga			12468
14727			12499
Molade			12864
14824			12888
Nottingham			12905
15			12926
Kentucky			13123
15099			13258
II 40:z4,z24:z39			13380
15151			13385
Lansing			13650
1516			13739
Livingstone			14011
15178			14015
I 6,7:z4,z23:-			14727
1520			14824
Telelkebir			15099
1533			15151
Augustenborg			15178
15409			15409
9,12:z29:1,5			15785
155			15826
Paratyphi B var. L(+) tartrate+			15887
1570			16028
Enteritidis			16158
15785			16315
Treforest			16607
15826			16768
Kintambo			17009
15887	2		17693
Denver or Oakland			17711
16	2		17722
Montevideo			17725
Oranienburg			18046
16028			18162
Saugus			18229
161			18240
Bonariensis			18257
1613			18263
Ibadan			18571
16158			18638
Brandenburg			18666
16315			18717
Hermannswerder			18891
16607			18908
Waycross			19083
167462			19662
Llandoff			20451
167516			20530
Strathcona			20541
16768			20547
Chandans			20584
17	3		20687
Chailey			21115
Hadar			21452
Kottbus			21574
17009			21630
London			21755
172			22003
Woodinville			22943
1730			23813
Give			24054
174959	2		24516
Vanier or Amoutive			24600
176	10		24662
Either IV 44:z4,z24:- or IV 44:z4,z32:-			24890
IV [1],44:z4,z32:-			25266
IV 11:g,z51:-			25420
IV 11:z4,z23:-			25765
IV 48:g,z51:-			25769
IV 48:z4,z32:-			26227
IV 50:g,z51:-			26348
IV 50:z4,z23:-			26647
IV 6,7:z4,z23:- or IV 11:z4,z23:-			26666
17693			26781
55:z39:-; Novel subspecies C			27372
17711			27620
Ii O60:Z10:Z39			27785
17722			27872
IV 40:g,t:-			27937
17725			28099
IIIa 56:z4,z23:-			28229
1774			28292
Isangi			28638
18046			28735
II 42:z:1,5			29098
18162			29219
Oranienburg			29492
1820			29842
Havana			30575
18229			30808
Poano			31468
18240			31619
Luke			31965
18257			32508
Offa			33077
18263			35806
IV 45:g,z51:-			35999
183077			39558
Brancaster			39683
184961			40174
Legon			40578
185			41643
Braenderup			42265
18571			42338
Hato			42340
18638			42447
IIIa 42:z4,z23:-			42579
18666			43068
Beaudesert			43882
18717			44248
IV 44:z36,[z38]:-			44738
18891			49167
Taksony			49670
18908			49828
II 48:z10:- or II 17:z10:-			53305
19			53503
Poona			61770
19083			63056
Ngili			64070
1929			64601
Miami			64696
195			64866
Havana			70329
19662			72851
Grumpensis			73343
2	9		73555
Coeln			74098
Haifa			74145
Heidelberg			75359
Kisangani			75839
Reading			76051
Saintpaul			76894
Shubra			79030
Stanleyville			79041
Typhimurium			82821
20			82860
Brunei			84874
202			84980
Typhi			87640
204	3		88818
Eastbourne			93999
Eastbourne and Eastbourne monophasic			94004
Javiana			107043
Miami			114208
20451	3		116333
Warragul or Kaitaan or Othmarschen			124904
20530			128757
Nima			129081
20541			131108
Anecho			141325
20547			167462
Galiema			167516
20584			174959
Lagos			183077
20687			184961
Herston
211	3
I 4,[5],12:b:- or Schleissheim
Stanley
21115
Kenya
214
Bovismorbificans
21452	2
Carno
Krefeld
21574
Banana
21630
Odozi
21755
Jodhpur
22
Manhattan	2
Muenchen
22003
Gatuni
224
Kedougou
2240
Llandoff
22943
Albany
230
Hvittingfoss
23813
Mishmarhaemek
24054
Kumasi
242	3
Aberdeen
Chingola
Wentworth
24516
Duisburg
24600
Paratyphi B var. Java monophasic
24662	2
Glostrup
Stourbridge
247	2
Lexington
Orion
248
Ouakam
24890
Elisabethville
2517
IIIb 60:i:[e,n,x,z15]
25266
Agoueve
25420
Schwarzengrund
25765
Lattenkamp
25769
Neukoelln
26227
Havana
26348	2
Livingstone or Kisii
26647
Marseille
26666	2
Banana
Hato
26781
Saphra
27372
Corvallis
276
Uganda
27620
Birkenhead
27785
Cubana
27872
Overschie
27937
Fulica
28
Agona
28099
Mississippi
28229
Rissen
28292
Brancaster
28638
II 47:a:1,5
28735
Cairina
29098
Fulica
29219
Kingston
29492
V 60:z41:-
29842
Agbeni
299	2
Agama
Nigeria
3
Derby
300	2
Ituri
Limete
30575
II 47:d:z39
30808
Adelaide
3082
Orientalis
31
Cubana
313	2
Minnesota
Ruiru
31468	2
Adjame
Nagoya
31619
Georgia
318
Amsterdam
31965
IIIb 50:r:1,5,(7)
32508
II 47:b:1,5, 33
3261
Agbeni
328	5
IV 18:z36,z38:-
IV 42:z36,[z38]:-
IV 43:z4,z23:-
IV 44:z4,z23:-
IV 48:g,z51:-
33077
Abortusovis
332
Buzu
334
Cerro
337
Oranienburg
3390
Hvittingfoss
3391
Muenchen
340	3
Abaetetuba
Maracaibo
Rubislaw
344
Takoradi
35
Worthington
355
Barranquilla
35806
Aba
35999
II 58:c:z6
36
Infantis
363	3
Carrau
Magumeri
Onderstepoort
364
Montevideo
3659	2
IV 43:z4,z23:-
IV 48:g,z51:-
3664
Saphra
367
Paratyphi B var. L(+) tartrate+
368
Isangi
369	3
Arechavaleta
Durban
Panama
37
London
370
Newport
372
Kintambo
389
Paratyphi B var. L(+) tartrate+
3943	2
Holcomb
Tallahassee
39558
Tennessee
39683
Bergen
4
Mbandaka
40
Cerro
40174
Guinea
4038
Apapa
40578
non-classical Enteritidis
4126
Mountpleasant
4129
Teko
4139
II 48:d:z6
41643
Oslo
4180
Derby
42
Senftenberg
4208	2
IV [1],40:z4,z32:- or IIIa 40:z4,z32:-
VII 1,40:g,z51:-
42265
IV 6,7:z36:-
42338
Decatur
42340
II 60:g,m,t:z6
42447	2
Chomedy or Glostrup
42579
Thompson
43068
Canada
4317	2
IIIa 48:g,z51:-
IIIa 48:z4,z23,z32:-
4338
Mississippi
4372	3
Abortusequi
Bispebjerg
Fulica
4374
S. Bongori Ser. 48:Z81:-
43882
II 50:b:z6
44	2
Muenchen
Newport
4420
Decatur
44248
IV 6,7:z4,z24:-
44738	2
Marseille or Solt
4530	2
V 66:39:- or V 66:z81:-
459
Johannesburg
4606
Muenster
466
Idikan
468	2
Gaminara
Welikade
47	2
Butantan
Muenster
470
Amsterdam
472
Kottbus
480	2
Halle
Pomona
4839
Ekotedo
4851
Goverdhan
49167
Teshie
4917
Cannstatt
49670
Senftenberg
49828
IIIa 41:z4,z24:-
5
Anatum
504
Eko
528
Kentucky
53305
Okatie
53503
II 41:z10:1,2
5362
Putten
54	4
Bredeney
Give
Kimuenza
Schwarzengrund
5416
Telhashomer
5470
V 48:z35:-
55
Albany
5523
V 66:z41:-
561	4
IIIa 18:z4,z23:-
IIIa 18:z4,z32:-
IIIa 48:g,z51:-
IIIa 62:z36:-
Probably wrong
5769
Senftenberg
5780	2
II 30:l,z28:z6
II 58:l,z13,z28:z6
5861
Decatur
587	2
Paratyphi A
Sendai
591
Blockley
5930
Livingstone
5938
Mikawasima
596
Abony
601	3
Denver
Texas
Weslaco
6023
Telaviv
603
Rissen
61
Uzaramo
6109
IIIb 57:k:e,n,x,z15
6112
Sundsvall
61770
Apeyeme
62
Waycross
621
Ohio
63
Glostrup
63056
uncertain
637
Saintpaul
6378
Edinburg
6387
Wedding
639
Norwich
64
Cotham
64070
IIIa 53:z4,z23,z32:-
64601
Godesberg
64696
Guildford
64866
Praha
65
Florida
6515
Havana
66
Kottbus
67	3
Durham
Mississippi
Telelkebir
Tel-El-Kebir
7142
6729
Inverness
673
Senftenberg
6774
Derby
6778
Saintpaul
68
Liverpool
6824
II 1,4,[5],12,[27]:b:[e,n,x]
6852
Khami
6876
Szentes
6908	2
Umbilo
Vitkin
6945
Curacao
6961
Enteritidis
6978
Manchester
70
Corvallis
7019
II 58:d:z6
702
Derby
7023
Goldcoast
7027
Ball
70329
No consensus
7066
Ago
709
Litchfield
71	5
Iii 44:Z4,Z32:-
IIIa [1],13,23:g,z51:-
IIIa 41:z4,z23:-
IIIa 53:z4,z23:-
IIIa 56:z4,z23,z32:-
716
Virchow
7219
Altona
7225
45:B:-
723
Oakland
724	2
II 42:r:-
II 42:z29:-
7240
Nima
726
II 1,13,22:g,t:[1,5]
72851
Corvallis
7296
Charity
73343
Koketime
73555	2
Stanleyville
Wangata
74098
II 16:m,t:-
7410
Kambole
74145
Hessarek
750
Concord
7505
Alachua
75359
Monschaui
7570
Kentucky
75839	2
Okatie or Newyork
76
Oslo
7600
Ago
76051
Clackamas
76894	2
Lockleaze or Georgia
781
Falkensee
7882
Perth
790
Havana
79030
Kodjovi
79041
Wil
796
Alachua
805
Oranienburg
8198
Molade
8256
IV 43:z4,z23:-
82821
Schleissheim
82860
Ouagadougou
84874
II 16:a:z6
84980
Havana
8560
Oranienburg
869
Baildon
8712
Stanleyville
87640	2
Giza or Lamphun
887
Thompson
88818
Stanleyville
89
Altona
893
Kentucky
9257
Fluntern
93
Fresno
93999
Ordonez
94
Bovismorbificans
94004
Wagenia
95	2
Bochum
Wien
9512
Yoruba
9534
Bere
97
Soerenga
98
Horsham
99
Lille
994
Michigan
Grand Total				342
variable HC2000	67
Total HC2000	409			83.6186
